# The atypical RNA-binding protein TAF15 regulates dorsoanterior neural development through diverse mechanisms in *Xenopus tropicalis*

**DOI:** 10.1101/2021.06.14.041913

**Authors:** Caitlin S. DeJong, Darwin S. Dichmann, Cameron R. T. Exner, Yuxiao Xu, Richard M. Harland

## Abstract

The FET family of atypical RNA-binding proteins includes Fused in sarcoma (Fus), Ewing’s sarcoma (EWS), and the TATA-binding protein-associate factor 15 (TAF15). FET proteins are highly conserved, suggesting specialized requirements for each protein. Fus regulates splicing of transcripts required for mesoderm differentiation and cell adhesion in *Xenopus*, but roles that EWS and TAF15 play remain unknown. Here we analyze the roles of maternally deposited and zygotically transcribed TAF15, which is essential for the proper development of dorsoanterior neural tissues. By measuring changes in exon usage and transcript abundance from TAF15-depleted embryos we found TAF15 may regulate dorsoanterior neural development through *fgfr4* and *ventx2*.*1*. TAF15 uses distinct mechanisms to downregulate FGFR4 expression: 1) retention of a single intron within *fgfr4* when maternal and zygotic TAF15 is depleted, and 2) reduction of total *fgfr4* transcript when zygotic TAF15 alone is depleted. The two mechanisms of gene regulation (post-transcriptional vs transcriptional) suggest TAF15-mediated gene regulation is target and cofactor-dependent, depending on the milieu of factors that are present at different times of development.
