## Supplemental Table 1. Differential Exon Usage, stage 10 for "The atypical RNA-binding protein TAF15 regulates dorsoanterior neural development through diverse mechanisms in *Xenopus tropicalis*"

### Sheet: Sheet1
DeJong et al. Supplemental Table 1. Differential Exon Usage, stage 10
Gene	groupID	featureID	pvalue	padj	CTRL_ST10	TAF15MO_ST10	log2fold_CTRL_ST10_TAF15MO_ST10	genomicData.seqnames
fgfr4:E003	fgfr4	E003	2.1e-177	3.41e-172	24.2695	75.4192	1.63578	scaffold_3
ets2:E009	ets2	E009	1.74e-100	1.41e-95	2.49596	25.3414	3.34383	scaffold_2
tfap4:E005	tfap4	E005	1.18e-70	4.8e-66	4.27537	18.3035	2.09799	scaffold_9
ets2:E007	ets2	E007	8.73e-68	2.83e-63	10.1691	31.3911	1.62617	scaffold_2
pygm:E025	pygm	E025	7.14e-55	1.45e-50	7.88714	22.3333	1.50162	scaffold_5
Xetro.K00976:E005	Xetro.K00976	E005	2.3e-52	3.74e-48	2.75231	17.57	2.6744	scaffold_65
Xetro.C00434:E014	Xetro.C00434	E014	1.56e-43	2.11e-39	2.18626	12.6543	2.53309	scaffold_3
Xetro.B00592:E011	Xetro.B00592	E011	4e-43	4.63e-39	5.45803	19.814	1.86007	scaffold_2
eif2s2:E005	eif2s2	E005	1.21e-41	1.23e-37	4.78151	14.7517	1.62534	scaffold_10
pygm:E026	pygm	E026	9.18e-36	8.27e-32	6.9707	20.8457	1.58037	scaffold_5
gcfc1:E008	gcfc1	E008	1.82e-32	1.48e-28	14.8978	30.0426	1.01191	scaffold_2
pygm:E024	pygm	E024	6.73e-32	5.2e-28	11.062	30.44	1.46036	scaffold_5
irx2:E008	irx2	E008	2.25e-31	1.59e-27	3.13776	12.0944	1.94654	scaffold_6
Xetro.C00434:E011	Xetro.C00434	E011	1.01e-29	6.31e-26	8.87087	22.5503	1.346	scaffold_3
Xetro.H00536:E007	Xetro.H00536	E007	7.57e-27	4.09e-23	6.14119	14.3413	1.22358	scaffold_8
dgka:E011	dgka	E011	2.45e-26	1.17e-22	2.01114	11.1625	2.47257	scaffold_2
asxl1:E009	asxl1	E009	1.92e-23	8.21e-20	8.31247	18.4281	1.14856	scaffold_10
prpf6:E017	prpf6	E017	2.12e-22	8.62e-19	5.35678	12.7359	1.24947	scaffold_828
pan3:E015	pan3	E015	2.77e-22	1.07e-18	2.141	9.70423	2.18033	scaffold_2
exosc2:E003	exosc2	E003	3.88e-21	1.4e-17	3.34408	14.2657	2.09287	scaffold_8
smarce1:E013	smarce1	E013	5.4e-21	1.9e-17	2.28456	10.2038	2.15912	scaffold_10
dgka:E009	dgka	E009	2.64e-20	8.73e-17	6.95243	14.5299	1.06344	scaffold_2
Xetro.C00434:E009	Xetro.C00434	E009	5.96e-19	1.76e-15	8.12922	22.4489	1.46545	scaffold_3
znf628:E001	znf628	E001	1.68e-18	4.7e-15	4.60804	10.8862	1.24027	scaffold_7
Xetro.J00102:E016	Xetro.J00102	E016	3.93e-18	1.04e-14	2.52005	10.0565	1.9966	scaffold_10
pip5k1a:E003	pip5k1a	E003	9.88e-18	2.59e-14	6.50214	13.2499	1.02699	scaffold_2284
Xetro.C00434:E010	Xetro.C00434	E010	1.72e-17	4.43e-14	4.27747	11.8982	1.47591	scaffold_3
exosc2:E002	exosc2	E002	3.72e-17	9e-14	6.12567	19.2444	1.6515	scaffold_8
myd88:E006	myd88	E006	1.05e-16	2.37e-13	1.99582	9.03845	2.17909	scaffold_6
atpaf2:E002	atpaf2	E002	1.11e-16	2.47e-13	6.91155	15.038	1.12153	scaffold_9
haus7:E006	haus7	E006	1.2e-16	2.63e-13	4.41205	10.5382	1.25611	scaffold_275
Xetro.G01392:E016	Xetro.G01392	E016	3.72e-16	7.83e-13	0.715848	6.852	3.2588	scaffold_7
eda2r:E011	eda2r	E011	5.86e-16	1.2e-12	2.79564	9.6651	1.78961	scaffold_8
frem3:E025	frem3	E025	9.93e-16	1.99e-12	8.28758	18.2055	1.13535	scaffold_1
Xetro.C00434:E008	Xetro.C00434	E008	1.02e-15	2.01e-12	1.785	7.92424	2.15035	scaffold_3
smpd1:E001	smpd1	E001	2.39e-14	4.08e-11	2.11444	8.26857	1.96736	scaffold_1618
znf703:E002	znf703	E002	7.34e-14	1.17e-10	4.27182	10.0271	1.23099	scaffold_3
tada1:E010	tada1	E010	5.2e-13	7.6e-10	8.49658	18.5664	1.12774	scaffold_4
spryd7:E007	spryd7	E007	8.12e-12	1.05e-08	5.84265	13.6252	1.22158	scaffold_2
adar:E006	adar	E006	1.5e-11	1.84e-08	4.93236	10.0979	1.03371	scaffold_8c
c16orf72:E008	c16orf72	E008	2.6e-11	3.07e-08	13.0923	26.2295	1.00247	scaffold_9
rrp9:E015	rrp9	E015	6.13e-11	6.9e-08	3.72446	8.55887	1.20039	scaffold_4
jag1:E027	jag1	E027	6.87e-11	7.69e-08	0.0594922	6.19191	6.70154	scaffold_5
aldoa:E005	aldoa	E005	1.26e-10	1.34e-07	4.51785	9.32277	1.04512	scaffold_750
rpl28:E001	rpl28	E001	3.4e-10	3.4e-07	4.18116	9.55148	1.19182	scaffold_7
c16orf59:E008	c16orf59	E008	3.46e-10	3.44e-07	0.915419	6.17912	2.7549	scaffold_9
ocln:E002	ocln	E002	5.29e-10	5.1e-07	1.89619	12.923	2.76877	scaffold_1
cdk12:E015	cdk12	E015	7.11e-10	6.78e-07	7.20616	14.9655	1.05434	scaffold_10
dido1:E007	dido1	E007	9.31e-10	8.79e-07	1.62906	6.25277	1.94046	scaffold_10
isl1:E008	isl1	E008	1.08e-09	1.01e-06	2.97743	9.30661	1.64419	scaffold_1
dus4l:E001	dus4l	E001	5.13e-09	4.24e-06	5.76173	11.5237	1.00003	scaffold_3
cdc6:E004	cdc6	E004	5.49e-09	4.41e-06	3.23886	11.5946	1.83989	scaffold_10
rab15:E005	rab15	E005	5.81e-09	4.62e-06	7.55984	15.6354	1.04839	scaffold_8
ets1:E011	ets1	E011	6.54e-09	5.15e-06	2.08107	7.84487	1.91442	scaffold_7
nfs1:E006	nfs1	E006	9.41e-09	7.2e-06	5.24224	11.2659	1.1037	scaffold_10
zcchc17:E018	zcchc17	E018	1.39e-08	1.04e-05	1.63404	6.37888	1.96486	scaffold_2
phf8:E013	phf8	E013	1.62e-08	1.19e-05	0.0573497	6.28376	6.7757	scaffold_4
Xetro.C00434:E005	Xetro.C00434	E005	1.65e-08	1.21e-05	2.52422	7.75184	1.6187	scaffold_3
srsf4:E008	srsf4	E008	1.71e-08	1.24e-05	3.78416	8.09786	1.09757	scaffold_2
irx2:E007	irx2	E007	2e-08	1.4e-05	6.53282	14.2765	1.12786	scaffold_6
smurf2:E001	smurf2	E001	2.63e-08	1.83e-05	5.60915	16.9621	1.59646	scaffold_7
il1r1:E019	il1r1	E019	2.85e-08	1.96e-05	2.67976	7.01042	1.38739	scaffold_2
cep135:E005	cep135	E005	3.65e-08	2.47e-05	0.0574705	4.93811	6.42499	scaffold_1
nme2:E003	nme2	E003	4.91e-08	3.25e-05	3.6514	9.76117	1.41861	scaffold_151
Xetro.H00536:E006	Xetro.H00536	E006	8.78e-08	5.58e-05	5.49907	15.0857	1.45592	scaffold_8
pdcd7:E002	pdcd7	E002	1.05e-07	6.62e-05	0.0469962	7.6482	7.34643	scaffold_3
hebp2:E002	hebp2	E002	1.38e-07	8.54e-05	2.0114	6.90174	1.77876	scaffold_5
Xetro.K00976:E004	Xetro.K00976	E004	1.55e-07	9.42e-05	0.0712156	4.9029	6.1053	scaffold_65
mycn:E003	mycn	E003	1.72e-07	0.000103671	3.61119	7.47136	1.0489	scaffold_5
trpc4ap:E019	trpc4ap	E019	2.61e-07	0.000154902	2.28074	6.39825	1.48817	scaffold_10
stoml2:E005	stoml2	E005	3.52e-07	0.000201618	7.87269	16.6956	1.08454	scaffold_1
zdhhc4:E006	zdhhc4	E006	4.34e-07	0.000244314	3.41317	8.03942	1.23598	scaffold_9
actr3:E005	actr3	E005	4.87e-07	0.000273237	2.10228	6.36946	1.59922	scaffold_777
phox2a:E008	phox2a	E008	5.97e-07	0.000330438	4.62621	10.4385	1.17402	scaffold_2
puf60:E003	puf60	E003	7.24e-07	0.000391803	1.35042	5.32593	1.97962	scaffold_637
pdcd7:E006	pdcd7	E006	7.42e-07	0.000397372	0.0469954	5.29785	6.81674	scaffold_3
bmp7.1:E006	bmp7.1	E006	8.02e-07	0.000422437	0.928877	5.38385	2.53508	scaffold_10
dennd2a:E007	dennd2a	E007	9.83e-07	0.000504447	1.25006	4.95264	1.9862	scaffold_3
maml1:E007	maml1	E007	1.05e-06	0.000535359	2.00624	5.63147	1.48902	scaffold_3
Xetro.C00434:E006	Xetro.C00434	E006	1.34e-06	0.000670876	2.35797	7.53036	1.67517	scaffold_3
znrf3:E005	znrf3	E005	1.39e-06	0.000689418	2.85649	6.67876	1.22534	scaffold_1
lrrc9:E013	lrrc9	E013	1.46e-06	0.000720418	0.0435242	4.09209	6.55487	scaffold_8
per3:E006	per3	E006	1.73e-06	0.000836884	2.21139	6.31167	1.51307	scaffold_7
prmt3:E003	prmt3	E003	1.74e-06	0.000837103	1.86554	5.45983	1.54926	scaffold_4
arrdc2:E009	arrdc2	E009	1.84e-06	0.000879536	2.81362	6.46123	1.19938	scaffold_1
aqr:E033	aqr	E033	1.96e-06	0.000924957	2.63322	7.04424	1.41962	scaffold_8
kiaa0664:E030	kiaa0664	E030	2.03e-06	0.000948791	0.0545366	4.13927	6.24601	scaffold_2
cecr2:E001	cecr2	E001	2.58e-06	0.00116622	0.967113	4.64061	2.26256	scaffold_3
farsa:E006	farsa	E006	3.39e-06	0.00147786	0.0996588	5.38526	5.75587	scaffold_26
chmp4c:E007	chmp4c	E007	3.6e-06	0.00155864	0.0768226	4.19796	5.77201	scaffold_6
actr3:E004	actr3	E004	3.94e-06	0.00165911	2.30264	5.99803	1.3812	scaffold_777
sfrp2:E001	sfrp2	E001	4.21e-06	0.0017641	0.161726	6.79289	5.39241	scaffold_1
Xetro.G00469:E002	Xetro.G00469	E002	4.59e-06	0.00189869	1.00377	5.71158	2.50846	scaffold_7
aldoa:E007	aldoa	E007	4.63e-06	0.00191305	1.45557	4.97391	1.7728	scaffold_750
slc5a8:E014	slc5a8	E014	4.96e-06	0.0020269	1.51114	6.38518	2.07909	scaffold_3
nxf1:E027	nxf1	E027	5.11e-06	0.00207872	3.18819	7.1088	1.15687	scaffold_65
senp7:E005	senp7	E005	5.17e-06	0.00209587	3.70404	8.87089	1.25998	scaffold_2
hras:E003	hras	E003	6.02e-06	0.00239205	2.04709	8.33832	2.02618	scaffold_607
extl3:E003	extl3	E003	6.49e-06	0.00252929	1.89224	5.59753	1.56469	scaffold_5b
fmnl3:E011	fmnl3	E011	6.58e-06	0.00256157	5.69891	14.6729	1.3644	scaffold_2
sfpq:E012	sfpq	E012	7.96e-06	0.00298887	8.0708	19.1681	1.24792	scaffold_2
xnf7:E003	xnf7	E003	8.82e-06	0.00324468	4.01285	9.96823	1.31271	scaffold_83
cbx1:E001	cbx1	E001	9.61e-06	0.00348819	0.940333	4.37054	2.21657	scaffold_10
pdcd7:E004	pdcd7	E004	1.37e-05	0.0047969	0.0469961	6.30027	7.06673	scaffold_3
Xetro.D01137:E010	Xetro.D01137	E010	1.4e-05	0.00484928	3.62554	7.50948	1.05052	scaffold_4
Xetro.C00434:E007	Xetro.C00434	E007	1.64e-05	0.00556848	2.51933	6.6352	1.3971	scaffold_3
ogg1:E002	ogg1	E002	1.76e-05	0.00589749	1.5919	4.88013	1.61617	scaffold_4
ccbl1:E016	ccbl1	E016	1.85e-05	0.00615379	2.44254	5.51568	1.17515	scaffold_8
pdcd7:E008	pdcd7	E008	1.93e-05	0.00633757	0.0469964	6.615	7.13705	scaffold_3
ppp1r10:E004	ppp1r10	E004	1.95e-05	0.00640255	1.75392	5.10097	1.54019	scaffold_8
ctdsp2:E001	ctdsp2	E001	2.03e-05	0.00662284	0.0379888	5.94016	7.28878	scaffold_2
sec61a1:E006	sec61a1	E006	2.05e-05	0.00666033	0.105907	3.66799	5.11412	scaffold_4
ifrd2:E014	ifrd2	E014	2.13e-05	0.00684	0.0618528	3.94536	5.99518	scaffold_4
per3:E005	per3	E005	2.23e-05	0.00706293	0.0955087	4.02338	5.39663	scaffold_7
gpr110:E012	gpr110	E012	2.27e-05	0.00717564	0.86242	4.46388	2.37184	scaffold_9
prkx:E002	prkx	E002	2.3e-05	0.00724804	0.097797	3.66281	5.22702	scaffold_2
alms1:E009	alms1	E009	2.35e-05	0.00733099	0.0737256	3.88068	5.718	scaffold_1
neo1:E027	neo1	E027	2.55e-05	0.00782379	2.55207	6.97139	1.44978	scaffold_7
prcp:E009	prcp	E009	2.6e-05	0.00793526	0.968644	4.16414	2.10398	scaffold_2
iqce:E004	iqce	E004	2.63e-05	0.00800651	0.854868	4.01613	2.23203	scaffold_9
runx1:E006	runx1	E006	2.82e-05	0.00841622	1.00277	4.3661	2.12236	scaffold_2
Xetro.K01036:E028	Xetro.K01036	E028	3.01e-05	0.00893644	0.946648	6.94074	2.87419	scaffold_71
aldh1l1:E026	aldh1l1	E026	3.03e-05	0.00894322	0.0425267	3.96045	6.54115	scaffold_4
afap1:E013	afap1	E013	3.02e-05	0.00894322	2.74987	5.71606	1.05566	scaffold_1
slc5a8:E016	slc5a8	E016	3.17e-05	0.0092296	0.755204	5.82638	2.94766	scaffold_3
psmg1:E007	psmg1	E007	3.25e-05	0.00939184	2.65623	5.65713	1.09069	scaffold_2
taz:E011	taz	E011	3.53e-05	0.00997246	1.92595	5.33407	1.46967	scaffold_181
l3mbtl1:E023	l3mbtl1	E023	3.66e-05	0.010194	0.0941526	4.78706	5.66799	scaffold_10
Xetro.K01036:E027	Xetro.K01036	E027	3.66e-05	0.010194	1.33966	5.43635	2.02078	scaffold_71
Xetro.F00312:E011	Xetro.F00312	E011	3.84e-05	0.0105264	0.997577	4.46237	2.16131	scaffold_6
Xetro.K03379:E014	Xetro.K03379	E014	4.12e-05	0.011126	0.027665	3.44335	6.95961	scaffold_847
Xetro.E01023:E001	Xetro.E01023	E001	4.2e-05	0.011299	2.3393	5.35046	1.19359	scaffold_5
pdcd7:E003	pdcd7	E003	4.23e-05	0.0113322	0.0469954	4.41536	6.55387	scaffold_3
rabgap1l:E001	rabgap1l	E001	4.57e-05	0.0119961	0.168802	3.98999	4.56298	scaffold_4
ngdn:E003	ngdn	E003	4.67e-05	0.0122103	1.58386	4.64046	1.55082	scaffold_1
chmp5:E002	chmp5	E002	4.66e-05	0.0122103	2.92887	6.37412	1.12188	scaffold_6
kif21a:E001	kif21a	E001	4.77e-05	0.0124494	3.86167	8.2634	1.09751	scaffold_3
c10orf88:E004	c10orf88	E004	5.05e-05	0.0130111	3.69882	7.56415	1.03211	scaffold_7
c1orf112:E018	c1orf112	E018	5.28e-05	0.0134645	0.100751	3.60016	5.15919	scaffold_4
pggt1b:E017	pggt1b	E017	5.56e-05	0.014036	0.042813	6.08843	7.15188	scaffold_1
puf60:E011	puf60	E011	5.92e-05	0.0146953	0.955625	4.25095	2.15327	scaffold_637
per2:E030	per2	E030	6.04e-05	0.0149041	2.23265	6.58803	1.56109	scaffold_9
Xetro.K03312:E011	Xetro.K03312	E011	6.23e-05	0.0153263	0.0384392	3.84591	6.6446	scaffold_774
kcnn2:E013	kcnn2	E013	6.32e-05	0.015479	1.72042	5.21962	1.60118	scaffold_1
Xetro.K00762:E008	Xetro.K00762	E008	6.41e-05	0.0156316	2.05451	5.68101	1.46736	scaffold_44
Xetro.K00636:E003	Xetro.K00636	E003	6.67e-05	0.016168	1.85801	5.26225	1.50192	scaffold_38
Xetro.F01168:E029	Xetro.F01168	E029	6.93e-05	0.0167308	0.966064	4.10376	2.08676	scaffold_6
mthfd2:E008	mthfd2	E008	8.59e-05	0.0197426	1.6516	4.6192	1.48378	scaffold_3
pan3:E017	pan3	E017	8.84e-05	0.0201532	2.87604	6.60146	1.1987	scaffold_2
acbd4:E001	acbd4	E001	9.52e-05	0.0213336	1.30387	4.21435	1.69251	scaffold_10
pdcd7:E005	pdcd7	E005	9.54e-05	0.0213532	0.0469957	5.02584	6.74069	scaffold_3
c12orf44:E005	c12orf44	E005	9.57e-05	0.0213614	0.899852	3.81637	2.08444	scaffold_2
polr2c:E010	polr2c	E010	0.000105661	0.0231347	1.32635	7.43639	2.48715	scaffold_4
pan3:E016	pan3	E016	0.000112569	0.0242224	0.957672	5.15039	2.42708	scaffold_2
gdf10:E006	gdf10	E006	0.000113625	0.024385	0.0534825	3.57071	6.061	scaffold_7
stam2:E009	stam2	E009	0.000114831	0.0246112	1.93273	5.21096	1.43091	scaffold_9
arhgap4:E026	arhgap4	E026	0.000121674	0.0258051	0.0411977	3.62967	6.46113	scaffold_8
sned1:E012	sned1	E012	0.000131956	0.0274827	1.33534	3.93015	1.55738	scaffold_9
odz2:E035	odz2	E035	0.000141086	0.0288654	1.70654	4.52038	1.40537	scaffold_1
rasgef1a:E004	rasgef1a	E004	0.000164994	0.0327653	0.0385928	3.60291	6.54469	scaffold_7
setd8:E005	setd8	E005	0.000172449	0.0339548	4.71083	11.7121	1.31395	scaffold_1
prr5l:E012	prr5l	E012	0.000172747	0.0339722	2.34671	5.08006	1.11421	scaffold_4
ephx1:E007	ephx1	E007	0.000174646	0.0342214	0.0219449	3.05638	7.12179	scaffold_5
sned1:E011	sned1	E011	0.000177914	0.0346525	1.33633	3.92225	1.5534	scaffold_9
klhl24:E008	klhl24	E008	0.000185597	0.0358476	1.57787	4.29538	1.44481	scaffold_9
tmem41a:E014	tmem41a	E014	0.000197961	0.0371306	0.0853275	3.18091	5.22029	scaffold_9
rorb.2:E001	rorb.2	E001	0.000199083	0.037255	2.15111	4.91636	1.19251	scaffold_1
supt5h:E001	supt5h	E001	0.000203452	0.0379037	1.66864	4.69425	1.49222	scaffold_8
npdc1.1:E011	npdc1.1	E011	0.000208219	0.0385654	2.54051	5.9451	1.22658	scaffold_8b
irx2:E013	irx2	E013	0.000210513	0.0389004	2.50344	5.26234	1.07179	scaffold_6
topbp1:E001	topbp1	E001	0.000216755	0.0396922	1.97773	5.76398	1.54322	scaffold_6
prpf39.1:E019	prpf39.1	E019	0.000219832	0.0399848	2.55483	5.41208	1.08295	scaffold_8
sfpq:E011	sfpq	E011	0.000222877	0.0404758	10.6131	21.7856	1.03752	scaffold_2
znf131:E006	znf131	E006	0.000230301	0.0414705	0.185976	3.24624	4.12558	scaffold_1
id3:E001	id3	E001	0.000260793	0.0457428	3.34185	6.92656	1.05149	scaffold_2
ints6:E008	ints6	E008	0.000266229	0.0465452	0.0694387	3.7798	5.76643	scaffold_2
nrp2:E002	nrp2	E002	0.000265953	0.0465452	1.86363	5.02104	1.42987	scaffold_9
tmem41a:E006	tmem41a	E006	0.00026863	0.0467635	2.02462	4.92688	1.28302	scaffold_9
muc4:E061	muc4	E061	0.000274102	0.047411	1.56754	4.48463	1.51649	scaffold_5
alpl:E002	alpl	E002	0.000279453	0.0478681	1.6826	5.73425	1.76891	scaffold_972
Xetro.E01322:E005	Xetro.E01322	E005	0.00028279	0.048245	1.34882	7.78176	2.5284	scaffold_5
pus7:E005	pus7	E005	0.000285496	0.0485142	1.62265	4.36451	1.42746	scaffold_3
pank1:E010	pank1	E010	0.000301627	0.0505722	1.48857	4.90922	1.72157	scaffold_7
ctdsp2:E006	ctdsp2	E006	0.000321651	0.0530217	0.871893	3.66974	2.07345	scaffold_2
c2cd2l:E004	c2cd2l	E004	0.000330874	0.0542246	1.26325	4.94217	1.968	scaffold_7
Xetro.G00973:E010	Xetro.G00973	E010	0.000338235	0.055097	1.9584	5.23203	1.41769	scaffold_7
fmn1:E005	fmn1	E005	0.000367452	0.0587358	0.849404	4.19459	2.30401	scaffold_8
fam101b:E004	fam101b	E004	0.000367853	0.0587421	0.135423	3.3933	4.64715	scaffold_2
gsk3b:E017	gsk3b	E017	0.000369956	0.0590198	0.961397	4.12087	2.09974	scaffold_2
ipp:E015	ipp	E015	0.000371317	0.0591118	0.174847	3.29777	4.23733	scaffold_4
psmc2:E004	psmc2	E004	0.000371626	0.0591118	3.10565	6.93064	1.1581	scaffold_3
sdccag3:E006	sdccag3	E006	0.000376575	0.0596069	0.128372	3.27047	4.67109	scaffold_8
sorcs3:E016	sorcs3	E016	0.00037855	0.0597446	2.15199	4.88527	1.18277	scaffold_7
Xetro.K02551:E005	Xetro.K02551	E005	0.000388623	0.0609196	2.8292	8.19421	1.53421	scaffold_346
rassf2:E003	rassf2	E003	0.000393605	0.0615221	0.158195	3.5285	4.47928	scaffold_7
gmip:E009	gmip	E009	0.000400324	0.0623921	1.36486	4.00342	1.55248	scaffold_25
gatsl3:E006	gatsl3	E006	0.00041675	0.0640295	2.08376	5.56839	1.41807	scaffold_1
psma5:E005	psma5	E005	0.0004214	0.0643781	1.33135	4.22554	1.66624	scaffold_1
Xetro.K01432:E008	Xetro.K01432	E008	0.000428868	0.0652732	0.144225	3.91414	4.7623	scaffold_109
apba3:E001	apba3	E001	0.00043859	0.0663793	1.98041	4.58754	1.21192	scaffold_1
ctdsp2:E005	ctdsp2	E005	0.000444747	0.0666891	0.023113	3.17062	7.09992	scaffold_2
ift57:E016	ift57	E016	0.000456044	0.0678811	0.0354805	3.06096	6.43081	scaffold_2
sep15:E008	2019-09-15	E008	0.000476492	0.0701982	0.172929	3.04531	4.13834	scaffold_4
znhit6:E004	znhit6	E004	0.000498283	0.0718608	0.123648	3.10853	4.65192	scaffold_4
Xetro.E01057:E021	Xetro.E01057	E021	0.000503299	0.0722958	2.19482	6.55688	1.57891	scaffold_5
Xetro.C01580:E072	Xetro.C01580	E072	0.000504648	0.0723287	1.26799	3.96246	1.64385	scaffold_3
tuba1c:E001	tuba1c	E001	0.000523602	0.0739994	4.71617	10.9714	1.21805	scaffold_2
tdrkh:E011	tdrkh	E011	0.000546876	0.0764891	0.0837451	3.03813	5.18104	scaffold_223
dnajc5g:E001	dnajc5g	E001	0.00055147	0.0770283	1.60131	4.72652	1.56153	scaffold_529
neo1:E024	neo1	E024	0.000555076	0.0772364	4.41358	9.19363	1.05869	scaffold_7
slc38a5:E014	slc38a5	E014	0.000556761	0.0774046	1.01557	3.57696	1.81645	scaffold_979
ogfod2:E005	ogfod2	E005	0.000571142	0.0783963	1.82547	4.69235	1.36205	scaffold_1
lrig3:E016	lrig3	E016	0.000596226	0.0803632	2.06302	4.59099	1.15405	scaffold_3
zcchc8:E013	zcchc8	E013	0.000619581	0.0827353	1.34633	3.90161	1.53504	scaffold_1
ebpl:E004	ebpl	E004	0.000628285	0.0836222	2.06212	4.96252	1.26694	scaffold_2
gtf2h4:E006	gtf2h4	E006	0.00062952	0.0836809	0.11895	3.01387	4.66319	scaffold_2
Xetro.H00868:E001	Xetro.H00868	E001	0.000668672	0.0873495	1.86562	4.48137	1.26428	scaffold_8
Xetro.A01291:E008	Xetro.A01291	E008	0.00067088	0.087497	0.0924989	3.19646	5.1109	scaffold_1
pask:E002	pask	E002	0.000672335	0.0875459	1.30881	4.0117	1.61595	scaffold_9
adhfe1:E012	adhfe1	E012	0.00070807	0.0904191	0.000457844	3.05942	12.7061	scaffold_6
ush2a:E025	ush2a	E025	0.000716709	0.0909873	1.85083	4.38375	1.24399	scaffold_5
Xetro.F01868:E023	Xetro.F01868	E023	0.000719305	0.0911029	1.45556	4.08803	1.48983	scaffold_6
lrrc14:E005	lrrc14	E005	0.000754806	0.0941482	2.51998	5.09014	1.01429	scaffold_6
hgf:E008	hgf	E008	0.000763781	0.0948117	0.0500251	3.18833	5.994	scaffold_3
irx2:E014	irx2	E014	0.000764453	0.0948225	2.31643	5.2865	1.19041	scaffold_6
Xetro.E00146:E004	Xetro.E00146	E004	0.000766785	0.0949843	1.23637	2.94211	1.25075	scaffold_5
tsc1:E018	tsc1	E018	0.00077734	0.0959808	2.69302	5.494	1.02863	scaffold_8
parp1:E001	parp1	E001	0.000787069	0.0968871	1.33513	4.58759	1.78076	scaffold_5
Gene	groupID	featureID	pvalue	padj	CTRL_ST10	TAF15MO_ST10	log2fold_CTRL_ST10_TAF15MO_ST10	genomicData.seqnames
DeJong et al. Supplemental Table 1. Differential Exon Usage, stage 10
