## Supplemental Table 4. Increased Gene Expression, stage 15 for "The atypical RNA-binding protein TAF15 regulates dorsoanterior neural development through diverse mechanisms in *Xenopus tropicalis*"

### Sheet: Sheet1
DeJong et al. Supplemental Table 4. Increased Gene Expression, stage 15
Gene	log2FoldChange	pvalue	padj
Xetro.G01045	4.21776	3.29224e-42	1.04397e-38
gpnmb	2.95341	2.53133e-36	6.68905e-33
Xetro.I00996	3.99363	1.79373e-31	2.58541e-28
2019-10-25	1.91145	4.98739e-30	6.58959e-27
vegt	1.76556	6.10342e-30	7.44382e-27
Xetro.J00143	4.86245	4.20989e-27	3.92634e-24
reep6	3.1073	4.97565e-27	4.38272e-24
dedd	1.77537	2.11547e-25	1.52458e-22
ano10	2.50732	2.92149e-24	2.01392e-21
mzt2b	2.10649	9.93922e-23	5.83653e-20
zp3	2.96557	1.11446e-22	6.31063e-20
Xetro.H01138	6.00562	8.9896e-22	4.751e-19
c9orf100	3.01804	4.95177e-21	2.30913e-18
got2	1.98356	7.21732e-21	3.26945e-18
ppp1r3c.2	1.72152	2.16181e-19	8.12461e-17
ventx3.2	2.0714	2.95812e-19	1.06593e-16
smcr7l	1.06868	3.38707e-19	1.19338e-16
Xetro.E01322	4.0333	6.53125e-19	2.20325e-16
creb3l2	1.66863	9.73985e-19	3.15154e-16
fgfr4	1.86357	9.57576e-19	3.15154e-16
Xetro.K01093	2.59541	3.59994e-18	1.05698e-15
zc3h4	1.6918	5.64279e-18	1.54253e-15
appl1	1.43694	6.45219e-18	1.73389e-15
mon1a	1.6811	8.21187e-18	2.16999e-15
Xetro.A00137	7.30384	8.6298e-18	2.24304e-15
slc22a13	8.2557	2.98688e-17	6.96427e-15
acap1	3.0638	4.64905e-17	1.06827e-14
btbd1	5.26564	1.19106e-16	2.55192e-14
Xetro.C00180	4.49233	1.71938e-16	3.63477e-14
btg4	6.38597	2.02213e-16	4.21853e-14
fbp2	4.67134	3.67659e-16	7.28653e-14
ctsb	1.0807	5.29222e-16	9.98906e-14
lhx5	1.57287	6.29867e-16	1.17489e-13
gpbp1	1.83983	9.01633e-16	1.64315e-13
slc7a9	3.28621	1.09795e-15	1.95595e-13
arhgap11a.2	2.14233	1.16893e-15	2.04116e-13
Xetro.K00289	2.8554	4.55829e-15	6.89136e-13
lrrc14b	2.70844	5.50189e-15	8.15256e-13
tdgf1	3.61262	5.95743e-15	8.74584e-13
fam46c	1.76587	7.96151e-15	1.15807e-12
cfhr2	6.42511	1.86695e-14	2.59653e-12
pigv	1.10158	2.71822e-14	3.72151e-12
Xetro.I00911	4.24908	3.60791e-14	4.88919e-12
dhrs7	2.19164	4.33859e-14	5.78054e-12
admp	1.818	5.51293e-14	7.22376e-12
mst1r	1.39205	7.84817e-14	9.95462e-12
Xetro.F01955	1.91917	8.60418e-14	1.08269e-11
rasl11a	2.63196	9.77856e-14	1.20185e-11
fbln5	5.18896	1.13657e-13	1.3756e-11
Xetro.A02912	1.18663	1.47933e-13	1.71202e-11
zdhhc4	2.81459	1.56018e-13	1.77962e-11
2019-03-08	1.69013	2.53511e-13	2.79023e-11
snai1	1.05831	2.53107e-13	2.79023e-11
mcf2l.2	2.35559	2.87005e-13	3.07464e-11
foxa4	1.23509	3.07716e-13	3.25256e-11
crx	1.50064	3.18815e-13	3.34755e-11
ventx3.1	2.23424	6.03371e-13	6.01663e-11
Xetro.I00463	1.35237	8.64072e-13	8.4567e-11
Xetro.C00152	3.33705	9.58429e-13	9.32263e-11
vezf1	1.10545	1.18781e-12	1.121e-10
mdh2	1.76861	1.80726e-12	1.65631e-10
Xetro.F01743	3.51073	2.1063e-12	1.91928e-10
Xetro.K01094	5.86915	2.59804e-12	2.31415e-10
gpi	1.43694	3.02972e-12	2.65394e-10
mreg	1.30732	3.0664e-12	2.6713e-10
wdr85	3.55852	3.83643e-12	3.28793e-10
zdhhc2	1.81727	3.82012e-12	3.28793e-10
Xetro.C00156	2.50601	4.68304e-12	3.90788e-10
gli1.2	1.25181	4.92402e-12	4.06616e-10
Xetro.I01591	3.49826	5.42052e-12	4.43002e-10
whsc2	1.08256	5.8312e-12	4.71703e-10
t	1.05483	6.28361e-12	5.03165e-10
fos	1.80403	7.11636e-12	5.61343e-10
Xetro.F00383	1.90117	7.26979e-12	5.70606e-10
hnrnph1	1.02958	8.44968e-12	6.5278e-10
klf2	2.05744	1.11549e-11	8.50295e-10
znf414	1.77814	1.1554e-11	8.76499e-10
rgs16	2.64148	1.38138e-11	1.038e-09
whamm	1.12542	1.51651e-11	1.12884e-09
slc2a9	1.76328	1.69233e-11	1.25383e-09
cry-dash	1.80379	2.38443e-11	1.73418e-09
tnik	1.43211	2.65731e-11	1.91508e-09
prep	1.13725	2.94137e-11	2.1007e-09
Xetro.E01370	2.8941	3.24352e-11	2.3061e-09
gpat2	2.68098	3.29554e-11	2.33262e-09
zar1l	2.25747	4.09429e-11	2.85969e-09
henmt1	2.91795	4.4597e-11	3.08771e-09
npm2	1.88247	4.57897e-11	3.1565e-09
chac1	1.48313	5.36629e-11	3.63601e-09
tyrp1	1.70403	5.51949e-11	3.70467e-09
Xetro.G01440	5.30921	5.53773e-11	3.70467e-09
gjb7	1.85746	7.45156e-11	4.96405e-09
wdr76	1.73064	9.04738e-11	5.92753e-09
qsox1	1.56834	1.068e-10	6.8834e-09
Xetro.H01054	1.83495	1.13804e-10	7.24647e-09
uchl3	1.85893	1.15124e-10	7.30113e-09
ube2o	1.14924	1.27671e-10	7.96941e-09
acta1	1.72647	1.38737e-10	8.59247e-09
Xetro.D00795	3.78987	2.01021e-10	1.21186e-08
Xetro.B01277	2.35576	2.12675e-10	1.2582e-08
1960-10-01	1.95588	2.33946e-10	1.37378e-08
krcc1	1.51637	2.64686e-10	1.51502e-08
ptgs2	1.67416	3.15692e-10	1.77493e-08
rsf1	1.1268	3.46557e-10	1.93986e-08
Xetro.K03539	2.18246	3.47474e-10	1.93986e-08
orc3	1.11539	3.66657e-10	2.03977e-08
chd3	1.75994	3.97519e-10	2.20373e-08
mixer	2.1367	5.8937e-10	3.13572e-08
ventx2.1	1.51563	6.33862e-10	3.33883e-08
diablo	1.34444	6.53232e-10	3.41815e-08
rnf138	2.16114	8.93669e-10	4.54139e-08
olig3	2.02711	1.09846e-09	5.51624e-08
rfxank	1.58119	1.15233e-09	5.74536e-08
Xetro.K02188	2.27709	1.2233e-09	6.04221e-08
Xetro.K05058	2.25854	1.22097e-09	6.04221e-08
Xetro.K04447	1.41305	1.26907e-09	6.24881e-08
polk	1.735	1.40443e-09	6.80956e-08
galm	2.635	1.45667e-09	7.04131e-08
sh3bp5l	1.00949	1.49405e-09	7.17821e-08
spred3	1.96996	1.60735e-09	7.67605e-08
epg5	2.20348	1.76169e-09	8.33779e-08
kpna7	1.22727	1.91448e-09	8.98052e-08
loc100133315	1.87971	1.99217e-09	9.28994e-08
c6orf168	2.42589	2.13603e-09	9.87368e-08
c1orf93	1.66244	2.2161e-09	1.01257e-07
chad	3.02705	2.4445e-09	1.11053e-07
hal.1	1.63428	2.48116e-09	1.12396e-07
folh1	2.0272	2.95196e-09	1.3184e-07
zp2	2.07441	2.98083e-09	1.32384e-07
Xetro.C00978	5.36361	3.00834e-09	1.33233e-07
Xetro.K00795	1.11778	3.04869e-09	1.34643e-07
man1a2	1.06302	3.07904e-09	1.35606e-07
znf782	1.47089	3.44858e-09	1.51042e-07
gjb2	1.21813	4.41238e-09	1.89076e-07
caprin2	2.03751	4.90458e-09	2.07365e-07
riok3	1.56306	4.95597e-09	2.08981e-07
lonrf3	2.74632	5.02655e-09	2.10836e-07
Xetro.D00462	1.54254	5.19198e-09	2.172e-07
ifit5	4.15997	5.63139e-09	2.33122e-07
Xetro.K02637	2.25913	5.67919e-09	2.34489e-07
Xetro.K00630	1.01659	6.38238e-09	2.60135e-07
pdk1	1.39191	6.43181e-09	2.61478e-07
adad2	1.6268	7.9354e-09	3.19329e-07
nudt5	1.72303	8.1089e-09	3.25485e-07
ints6	1.04317	8.67338e-09	3.47264e-07
cmip	1.02543	1.03333e-08	4.03534e-07
pkn1	1.08697	1.06799e-08	4.16042e-07
Xetro.K00772	1.0466	1.12963e-08	4.37906e-07
sult2b1	3.15074	1.20209e-08	4.63726e-07
Xetro.E01589	1.64803	1.19982e-08	4.63726e-07
Xetro.B01714	2.93035	1.22668e-08	4.7092e-07
aen	1.90091	1.23497e-08	4.72957e-07
mylip	1.27967	1.35392e-08	5.14781e-07
poli	1.2543	1.3633e-08	5.1711e-07
kbtbd13	5.98072	1.43562e-08	5.40658e-07
lonrf1	2.27972	1.43516e-08	5.40658e-07
Xetro.K04054	3.29937	1.57371e-08	5.78913e-07
Xetro.C00432	3.61498	1.595e-08	5.84037e-07
commd10	1.92954	1.68647e-08	6.1469e-07
taf4b	1.49973	1.91782e-08	6.89504e-07
abhd4	2.23118	2.02642e-08	7.25256e-07
Xetro.D01496	1.02811	2.05922e-08	7.35335e-07
hoxd4	1.24978	2.22365e-08	7.90491e-07
Xetro.D00932	4.26196	2.24116e-08	7.94937e-07
ppp1r10	1.70028	2.46397e-08	8.64298e-07
cntd2	1.66447	2.57999e-08	9.01007e-07
strc	4.72286	2.67331e-08	9.23429e-07
Xetro.B02333	5.17729	2.81435e-08	9.67714e-07
coq3	1.58082	3.0951e-08	1.04633e-06
mogat1	1.72282	3.95598e-08	1.30944e-06
tp53inp1	1.95577	4.25122e-08	1.40131e-06
akap12	1.29492	4.60984e-08	1.51637e-06
mov10l1	1.68911	5.24833e-08	1.71926e-06
gdf9	2.40188	5.61671e-08	1.82485e-06
Xetro.K02732	1.42651	6.46826e-08	2.0718e-06
Xetro.K03997	2.93823	6.72277e-08	2.14698e-06
pnhd	1.36969	7.1982e-08	2.27346e-06
crispld2	4.36509	7.22599e-08	2.27769e-06
acadsb	1.32392	7.91514e-08	2.46068e-06
cbwd2	1.53555	9.21953e-08	2.83286e-06
whsc1l1	1.23861	9.99635e-08	3.04793e-06
Xetro.C00128	1.74607	1.00903e-07	3.07067e-06
lca5	1.22368	1.03381e-07	3.14005e-06
evx1	1.00974	1.06881e-07	3.23397e-06
admp2	1.21779	1.07353e-07	3.24205e-06
rnf180	2.28216	1.19098e-07	3.56956e-06
frzb	1.67313	1.4004e-07	4.12701e-06
Xetro.G01065	1.97256	1.45672e-07	4.27708e-06
Xetro.K03598	2.60362	1.54457e-07	4.50168e-06
ino80d	1.08866	1.56399e-07	4.54991e-06
Xetro.A03025	1.64777	1.69887e-07	4.91525e-06
Xetro.F01963	1.82515	1.74009e-07	5.01619e-06
Xetro.K02537	1.41838	1.77257e-07	5.09133e-06
Xetro.K00635	1.22009	1.78063e-07	5.10521e-06
hepacam	2.9022	1.96632e-07	5.58709e-06
vrk3	1.1417	2.05074e-07	5.80617e-06
lap3	1.38934	2.09859e-07	5.92048e-06
Xetro.F01960	3.98195	2.24905e-07	6.28901e-06
hadh	1.08967	2.68568e-07	7.45935e-06
cdk5r2	1.37395	2.79617e-07	7.73704e-06
kif14	1.8873	2.84762e-07	7.85199e-06
Xetro.A01325	2.12323	2.86507e-07	7.88641e-06
sftpb	1.92143	2.99685e-07	8.21521e-06
Xetro.K00859	6.0562	3.02043e-07	8.2567e-06
p2ry10	2.23796	3.10434e-07	8.45693e-06
txnip	1.56369	3.14118e-07	8.5426e-06
wnt3a	1.37944	3.19629e-07	8.66277e-06
Xetro.K01782	1.06118	3.3107e-07	8.94227e-06
ddah2	1.25118	3.33178e-07	8.9839e-06
dennd2c	1.09493	3.55294e-07	9.50953e-06
cdx1	1.13136	3.5822e-07	9.56158e-06
anxa5	1.50108	3.65899e-07	9.73377e-06
gpr88	4.52558	3.72226e-07	9.85248e-06
acot11	1.49987	3.98527e-07	1.04787e-05
rspo3	1.05586	4.6525e-07	1.21125e-05
zp4.2	1.2038	5.11452e-07	1.31739e-05
ccnl1	1.05472	5.14846e-07	1.32299e-05
tlx1	1.58598	5.18027e-07	1.32902e-05
mosc1	2.06472	5.26529e-07	1.34865e-05
Xetro.A02427	3.21487	6.03698e-07	1.52658e-05
brdt	1.85821	6.32124e-07	1.5932e-05
casp10	2.05797	6.3306e-07	1.5932e-05
znf182	1.78431	6.35807e-07	1.59758e-05
Xetro.K04900	1.06079	6.84247e-07	1.7031e-05
ddx11	1.13379	6.9077e-07	1.71395e-05
Xetro.J00372	5.41241	7.40985e-07	1.82144e-05
st6galnac1	2.91416	7.74861e-07	1.89883e-05
gdf3	1.07962	8.05885e-07	1.96574e-05
has-rs	1.88441	8.52349e-07	2.06006e-05
slc2a7	6.91783	9.00587e-07	2.16674e-05
znf287	1.36182	9.39526e-07	2.25018e-05
mfsd10	1.02223	9.57911e-07	2.29075e-05
phox2a	1.1703	1.00553e-06	2.38663e-05
Xetro.B00151	6.40624	1.05917e-06	2.51019e-05
gs17	1.85194	1.06304e-06	2.51559e-05
taz	1.13649	1.1018e-06	2.59569e-05
snx21	1.61906	1.1278e-06	2.64907e-05
klf10	1.19847	1.12959e-06	2.64936e-05
hsd17b10	1.08066	1.14397e-06	2.67518e-05
ogfod2	1.00215	1.30998e-06	3.03208e-05
Xetro.K00842	1.39203	1.31438e-06	3.03784e-05
jph3	1.86337	1.38749e-06	3.1882e-05
Xetro.K01514	1.08357	1.41953e-06	3.24771e-05
atl1	1.72735	1.45405e-06	3.31713e-05
eomes	1.33418	1.47237e-06	3.3528e-05
arhgap18	2.12077	1.49121e-06	3.38727e-05
esrrgr	3.12753	1.56651e-06	3.54308e-05
mll	1.23995	1.58505e-06	3.57991e-05
ventx2.2	1.43661	1.59476e-06	3.59673e-05
grk7	3.57974	1.61031e-06	3.62662e-05
trim39	3.63538	1.72051e-06	3.84698e-05
Xetro.B02275	1.7398	1.80255e-06	4.00496e-05
Xetro.C00468	1.7908	1.84228e-06	4.07951e-05
acmsd	2.50924	1.91225e-06	4.2188e-05
ntan1	1.59076	1.91316e-06	4.2188e-05
Xetro.G01539	1.53278	1.96308e-06	4.31686e-05
Xetro.G00992	1.10055	2.14995e-06	4.64057e-05
pnpla3	1.14969	2.1603e-06	4.64743e-05
ets2	1.12045	2.1996e-06	4.71917e-05
naa16	1.23023	2.23127e-06	4.78064e-05
Xetro.K02219	4.1098	2.38368e-06	5.04583e-05
tk2	1.13349	2.39919e-06	5.07189e-05
Xetro.F01838	4.7103	2.47484e-06	5.2179e-05
Xetro.F01937	3.69125	2.5133e-06	5.27826e-05
ak5	1.8248	2.55694e-06	5.3554e-05
zbed6	1.84723	2.6297e-06	5.50052e-05
ventx1.2	1.33319	2.81098e-06	5.83353e-05
rab12	1.31633	2.93242e-06	6.06174e-05
chrd	1.04669	3.12979e-06	6.42782e-05
adar	1.1508	3.13738e-06	6.43507e-05
slc6a20	3.02174	3.22373e-06	6.60364e-05
Xetro.K04594	1.75328	3.40551e-06	6.91348e-05
Xetro.C00252	1.03355	3.56545e-06	7.19214e-05
Xetro.K05111	3.98074	3.61937e-06	7.29162e-05
Xetro.J00643	1.86483	3.80053e-06	7.61788e-05
arpc1a	1.0322	4.13817e-06	8.24254e-05
pter	2.05763	4.47726e-06	8.82921e-05
znf511	1.32613	4.66983e-06	9.11824e-05
Xetro.C01931	4.74599	4.78812e-06	9.31072e-05
Xetro.D01004	2.69797	5.13195e-06	9.91072e-05
c9orf156	2.78497	5.20008e-06	0.000100179
znf3	2.61297	5.19654e-06	0.000100179
ckap2	1.4907	5.27072e-06	0.000101417
Xetro.K01936	1.70994	5.34366e-06	0.000102695
slc25a17	1.08257	5.38911e-06	0.000103318
Xetro.C00656	1.01326	5.42731e-06	0.000103925
foxd4l1.1	1.01431	5.43856e-06	0.000104015
isl1	1.25138	5.62121e-06	0.000106608
Xetro.K00789	1.11938	6.12312e-06	0.000114779
Xetro.K02218	3.15818	6.12446e-06	0.000114779
dct	1.30753	6.20089e-06	0.000115938
cyp27c1	1.51279	6.36604e-06	0.000118745
mlana	1.68046	6.38405e-06	0.000118941
aplf	2.20767	6.47086e-06	0.000120135
Xetro.H00500	1.90672	6.59652e-06	0.000121755
cpxm2	2.71076	6.93918e-06	0.000127192
mmp21	2.07372	7.30002e-06	0.000131824
dapp1	2.64861	7.63001e-06	0.000137158
acy3	1.1763	7.68804e-06	0.000138008
Xetro.D02419	1.55036	7.82091e-06	0.000139955
tdrd12	1.81041	7.9667e-06	0.000141924
ulk1	2.41724	8.16462e-06	0.000144961
fam83h	1.18686	8.29367e-06	0.000146595
zc3h6	1.02109	8.74007e-06	0.000153971
otop2	3.01589	8.76228e-06	0.00015402
mt4	1.31909	8.81941e-06	0.000154681
plcd4	4.46844	9.16618e-06	0.000159528
coro2b	2.4921	9.18016e-06	0.000159596
pgp	1.71073	9.58706e-06	0.000165916
ctf1	1.47275	9.65914e-06	0.000166644
smc1b	3.72541	9.86665e-06	0.000169303
c1orf50	1.26993	1.0135e-05	0.000173345
nhlrc3	1.40083	1.01536e-05	0.000173475
prph2	3.76056	1.04956e-05	0.000178549
Xetro.F01749	5.52644	1.05927e-05	0.000179939
lyrm5	1.07607	1.10121e-05	0.000186137
fbxo34	1.01019	1.1537e-05	0.000194388
Xetro.F01375	1.26332	1.174e-05	0.000197388
Xetro.F01841	4.56739	1.17727e-05	0.000197728
eml1	1.17518	1.18178e-05	0.000198277
acbd4	1.81639	1.21744e-05	0.000203613
Xetro.K00758	1.4567	1.23922e-05	0.000207036
adh1c	1.83649	1.28817e-05	0.000214088
Xetro.J00454	2.02341	1.31581e-05	0.000218224
Xetro.F01953	1.25921	1.32449e-05	0.000219205
btbd17	1.6166	1.3708e-05	0.000225926
Xetro.B00894	2.16595	1.4155e-05	0.000232327
Xetro.B00081	1.07383	1.5547e-05	0.00025202
uchl1	1.42798	1.58797e-05	0.000256649
Xetro.G01838	1.88311	1.59189e-05	0.00025702
Xetro.K00266	3.6743	1.59527e-05	0.000257305
nudt12	1.6383	1.59985e-05	0.000257781
Xetro.E01629	1.61166	1.61463e-05	0.000259372
velo1	1.32665	1.62797e-05	0.000260722
znf33a	2.85646	1.6724e-05	0.000266759
c3p1	2.80616	1.68702e-05	0.000268784
nodal	2.71574	1.76283e-05	0.000277553
bcap29	1.64023	1.99984e-05	0.000309945
thyn1	1.11296	2.05141e-05	0.000316722
Xetro.D02372	6.44979	2.11535e-05	0.00032499
Xetro.K03382	1.53969	2.18549e-05	0.000334792
rnpep	1.15277	2.3397e-05	0.000355325
apc2	2.11932	2.43374e-05	0.000368548
rrm2.2	1.1279	2.45227e-05	0.000370999
slc6a12	2.38306	2.47507e-05	0.000373426
fbxl4	1.32906	2.62154e-05	0.000392118
kiaa1324l	1.18785	2.68573e-05	0.000400585
ripk4	1.11324	2.72039e-05	0.000404491
Xetro.C00061	4.5149	2.82389e-05	0.000415717
Xetro.D01489	2.53936	2.99388e-05	0.00043709
pla2g12b	4.99268	3.01432e-05	0.000439265
ppt2	1.12981	3.04809e-05	0.000443779
herc3	1.31585	3.08301e-05	0.000447629
dtnbp1	1.09083	3.31038e-05	0.00047758
aldh3b1	1.94142	3.31916e-05	0.000478412
esr2	4.60668	3.41637e-05	0.000491083
Xetro.K01699	3.11475	3.68141e-05	0.000523017
Xetro.J00576	3.94021	3.71623e-05	0.000527491
Xetro.J00178	2.31227	3.76164e-05	0.000532983
lmo4.2	1.08138	3.78043e-05	0.000535167
c5orf63	2.09184	3.89142e-05	0.000548431
Xetro.C00903	5.35819	4.04615e-05	0.000566712
itga2b.1	2.65864	4.0533e-05	0.000567211
nim1	2.56179	4.21e-05	0.000588102
Xetro.D01297	1.45505	4.23317e-05	0.000590817
kcna1	1.47636	4.50514e-05	0.000622746
gtsf1	1.05088	4.58775e-05	0.000633612
psme1	1.01988	4.60831e-05	0.000635899
stk40	1.12809	4.61539e-05	0.000636322
Xetro.K02972	3.21254	4.63915e-05	0.000637934
Xetro.K03074	5.96532	4.80791e-05	0.000655455
Xetro.B00592	1.0645	4.86864e-05	0.000662026
piwil3	1.66991	5.01839e-05	0.000680687
rasd1	1.20969	5.10717e-05	0.000690733
Xetro.H00600	2.09436	5.14808e-05	0.000694663
hk2	1.20162	5.19785e-05	0.000699592
sia2	3.16674	5.30619e-05	0.000713568
mthfs	1.17447	5.42506e-05	0.000724637
slc46a2	2.83436	5.62115e-05	0.000747052
Xetro.B00120	1.91761	5.63674e-05	0.000748222
Xetro.D00888	1.05648	5.65584e-05	0.000749777
cdk14	3.03696	6.19284e-05	0.000810797
fam189b	2.59005	6.19268e-05	0.000810797
eda2r	3.91436	6.32084e-05	0.000824152
rasip1	1.8477	6.58707e-05	0.00084978
patl2	1.32114	6.67108e-05	0.000858548
Xetro.D01792	1.15814	6.67128e-05	0.000858548
znfx1	1.50396	6.75497e-05	0.00086791
Xetro.F01705	1.7176	6.82974e-05	0.000876097
myos	1.49525	6.95958e-05	0.00089059
tdrd5	1.08092	7.00622e-05	0.000895836
Xetro.I00214	1.3716	7.04074e-05	0.000898799
crtc3	1.01977	7.17857e-05	0.000914187
Xetro.B02569	2.40733	7.28339e-05	0.000923826
ephx3	1.16685	7.30412e-05	0.000924974
sts	2.16999	7.30325e-05	0.000924974
Xetro.K01814	1.25244	7.67592e-05	0.000965886
pgap1	1.89335	7.82529e-05	0.000983902
Xetro.A01984	1.2556	7.84941e-05	0.000985372
mtif3	1.1224	7.86434e-05	0.000986464
Xetro.H00314	1.71637	7.90601e-05	0.000990125
il28b.2	2.58414	8.11804e-05	0.00101268
Xetro.K03034	3.04596	8.46092e-05	0.00104967
popdc2	3.6318	8.53322e-05	0.0010562
c10orf58	1.18019	8.55838e-05	0.00105845
fadd	1.39429	8.759e-05	0.00108073
Xetro.B01790	1.12835	9.3448e-05	0.00114322
tmem82	1.26125	9.65018e-05	0.00116975
got1	1.27013	9.65866e-05	0.00116989
Xetro.J00710	3.01406	9.7312e-05	0.00117598
Xetro.D01070	1.68232	9.80327e-05	0.00118288
Xetro.K04707	1.41143	9.95058e-05	0.00119701
Xetro.K03890	3.925	0.000103253	0.00123274
Xetro.B00579	1.95416	0.000103727	0.00123653
Xetro.F01516	1.28445	0.000104229	0.00124159
Xetro.D00630	1.76608	0.000105746	0.00125683
kcnk13	1.74488	0.000108879	0.00128827
best4	3.79115	0.000118324	0.0013835
serpinb5	2.49048	0.00011905	0.00138994
Xetro.A01754	1.59607	0.000119207	0.00139075
parp3	2.1962	0.000120225	0.00140159
zp3.2	1.21564	0.000123192	0.00143197
igf2	1.08524	0.000127536	0.00147382
mylk3	3.4967	0.000128222	0.00148067
Xetro.F01957	1.98066	0.000130407	0.00150012
2019-03-10	1.79658	0.000133979	0.00152933
Xetro.A02433	1.383	0.00013502	0.001539
gzmh	1.25181	0.000142234	0.00160736
klhdc9	1.20652	0.000146169	0.0016448
upf3a	2.20344	0.000146424	0.00164649
Xetro.G01462	2.01161	0.000146996	0.00165058
Xetro.A01262	2.54585	0.000149699	0.00167737
Xetro.I01308	3.41763	0.000150951	0.00169021
tdgf1p3	1.79581	0.000152434	0.00170028
c18orf55	1.20908	0.000156214	0.0017332
pidd	1.94736	0.000160629	0.00177225
plscr4	4.38182	0.000160617	0.00177225
gadd45g	1.08022	0.000164774	0.00181297
Xetro.J00380	2.5783	0.000166038	0.00182435
bmp7.2	1.57791	0.000169011	0.00185188
nanos2	1.8068	0.000174202	0.00189826
gabbr2	2.66887	0.0001779	0.0019306
Xetro.K00474	3.55527	0.000181169	0.00195804
gch1	1.17875	0.000185794	0.00200392
polg2	1.71863	0.00018807	0.00202434
gast	2.92351	0.000206639	0.00219441
cacna1a	2.80356	0.000210334	0.00222917
Xetro.E01489	1.01889	0.000213987	0.00225582
kcnk16	1.50606	0.000232207	0.00241895
Xetro.J00648	2.23383	0.000233958	0.00243399
c11orf68	1.67266	0.000235605	0.00244952
Xetro.F00789	2.46949	0.000241124	0.00249707
afg3l2	1.30394	0.000241641	0.00250079
znf329	1.04328	0.000250694	0.00258101
rerg	3.1358	0.000252526	0.00259482
Xetro.K04670	1.59392	0.000252425	0.00259482
ubap1	2.54526	0.000256992	0.00263388
glis1	3.54365	0.000260171	0.00266301
prrg3	4.87134	0.000273507	0.00276912
cited1	3.32174	0.000278073	0.00281356
Xetro.H00556	1.18905	0.000281484	0.0028372
Xetro.A01761	2.43483	0.000285831	0.00287371
nipsnap1	1.33658	0.000286836	0.002882
Xetro.F00631	4.00212	0.000296835	0.00296929
Xetro.K04437	1.11807	0.000307197	0.00304413
Xetro.A00995	1.64697	0.000308006	0.00304834
Xetro.G01209	1.78852	0.000310577	0.00306804
Xetro.B00885	2.27977	0.000315347	0.00309882
psme2	1.00161	0.000320998	0.00314339
cyp26a1	1.04995	0.000323976	0.00316295
cnrip1	1.35971	0.000332072	0.00322895
rxrg	1.60111	0.000337562	0.00326543
slc24a1	3.26587	0.000339034	0.00327568
cabp4	1.97588	0.000339699	0.0032801
als2cl	1.0344	0.000340734	0.00328409
rab20	1.32284	0.000341373	0.00328605
Xetro.F01807	2.11178	0.000349972	0.00336088
ints9	1.45262	0.000352658	0.00338257
Xetro.H01906	1.71897	0.000379246	0.00361138
Xetro.G00105	2.71159	0.000382201	0.00363297
h2afj	1.0645	0.00038764	0.00368026
slc45a2	1.98486	0.000392353	0.00371832
Xetro.E00539	1.9757	0.000392628	0.00371871
cacnb2	1.0324	0.000393088	0.00372084
man2b1	1.19984	0.000397342	0.00375662
tmem132c	2.26637	0.000400245	0.00377507
Xetro.F01944	2.20395	0.000403189	0.00380057
Xetro.A01039	2.70169	0.00041959	0.00392484
Xetro.E00164	1.49093	0.000420076	0.00392706
sdr16c5	1.43044	0.000426721	0.00397746
amdhd1	1.0652	0.000445211	0.00412556
mat1a	1.41044	0.000452696	0.00418269
nmnat1	1.06408	0.00045835	0.00422508
Xetro.G01452	3.54849	0.000461924	0.00424815
Xetro.G01387	1.97796	0.000472425	0.00432965
ifrd1	1.45025	0.000482139	0.00438572
cebpe	2.23393	0.000490158	0.004451
vwa5b2	1.08707	0.000499761	0.00452525
nos1	1.32441	0.000508243	0.00458634
Xetro.I01615	1.01359	0.000510094	0.00460042
Xetro.A03232	1.52783	0.000512081	0.00461021
Xetro.H01207	4.34867	0.000537314	0.00480995
Xetro.G01540	1.419	0.000550455	0.00490583
ventx1.1	1.4224	0.000566122	0.00502006
lct.1	2.89883	0.000569287	0.00503124
Xetro.K04340	1.63339	0.000588362	0.00517961
Xetro.C01145	1.46213	0.000592976	0.00520866
Xetro.K02554	2.62362	0.000594488	0.00521328
slc1a6	1.35192	0.000597082	0.00522735
usp18	1.72295	0.000602763	0.00526836
Xetro.C00580	2.10404	0.000604906	0.00528418
col6a1	1.10453	0.000606705	0.00529567
syngr3	2.4882	0.000644884	0.00555385
hist1h2bk	1.42881	0.000650308	0.00559448
Xetro.D00195	1.28938	0.000663349	0.0056821
Xetro.B01363	1.84911	0.000664117	0.00568551
Xetro.J00713	1.91861	0.000666659	0.00569804
Xetro.J00640	3.19201	0.000669978	0.00572025
prdm6	1.59349	0.000690722	0.00587522
cldn15.2	2.03739	0.000695034	0.00590261
Xetro.I00806	1.98471	0.000708815	0.00599374
fam120b	1.27853	0.00071878	0.00605862
hfm1	2.36586	0.000724673	0.00609856
Xetro.J00232	5.40919	0.000734881	0.00617464
Xetro.F00175	1.52444	0.00074113	0.00621792
Xetro.E01368	3.79262	0.000754661	0.00631406
amh	2.04814	0.000757681	0.00633264
parp11	1.15989	0.000768368	0.00640611
Xetro.H00724	1.57322	0.000770604	0.00641698
rnf151	2.48319	0.000782981	0.00650979
sfxn4	1.61921	0.000794255	0.00658625
Xetro.F01939	1.41377	0.000793958	0.00658625
ccnb1	1.06056	0.000801667	0.00662692
Xetro.C00290	3.36106	0.000807694	0.00666979
l3mbtl1	1.77407	0.00080852	0.00667313
Xetro.E00834	1.17211	0.000810941	0.00668616
Xetro.J00226	4.14037	0.000818249	0.00673241
Xetro.K00724	2.04546	0.000828241	0.00679346
exd1	1.17571	0.00086488	0.00705287
Xetro.H02065	1.52702	0.000865206	0.00705287
asb16	2.48697	0.00086835	0.00707486
mix1	1.55671	0.000872237	0.0070956
cyb5d2	1.06202	0.000877276	0.00711833
Xetro.F01736	2.60097	0.000877967	0.00712029
Xetro.K01436	2.90413	0.000879348	0.00712784
Xetro.D01570	1.16855	0.000902558	0.00726399
Xetro.D01136	2.64358	0.000911361	0.00731998
Xetro.F01383	1.17038	0.000922592	0.00739
ccng1	3.03325	0.000953632	0.00756748
dscaml1	1.96296	0.000958233	0.00758219
Xetro.B02447	3.50365	0.0010019	0.00783674
Xetro.K02938	2.7993	0.00100715	0.00786622
aloxe3	1.34156	0.00101012	0.00787777
ccdc90b	1.13552	0.0010108	0.00787918
rgs7bp	1.36883	0.00102341	0.00796573
Xetro.G02229	3.65948	0.00102952	0.00800148
rftn1	1.70358	0.00104172	0.00808049
gucy1b2	2.54391	0.00104428	0.00809242
Xetro.G00872	3.32494	0.0010513	0.00812691
rs1	3.87671	0.0010598	0.00818866
cpvl	1.1542	0.00107008	0.00825197
avd.2	1.53936	0.00110163	0.00844735
Xetro.A02620	2.80083	0.00110418	0.00845737
Xetro.F01894	3.29816	0.00114684	0.00873772
Xetro.C00280	2.12651	0.00115492	0.00877816
fam118b	1.20599	0.00115681	0.0087841
Xetro.G00187	3.81545	0.00117358	0.00890289
Xetro.A01755	1.50682	0.00118854	0.00899547
efhd2	1.78392	0.0012006	0.00907753
c13orf33	1.5309	0.00120136	0.0090789
Xetro.K01592	3.55103	0.00120779	0.00912317
ghrh	3.74141	0.00121386	0.00916029
Xetro.D01082	1.50595	0.00121744	0.00917465
cnksr2	1.72034	0.0012345	0.00928954
slc16a7	1.23254	0.00125512	0.00938676
gpr17	1.14765	0.00126565	0.00944771
Xetro.J00656	2.85865	0.00128285	0.00955341
tmem44	1.01589	0.00130673	0.00968595
acsbg1	1.50297	0.00130766	0.00968829
hist1h2al	2.53366	0.00131493	0.00972398
Xetro.D00372	2.40035	0.00133918	0.00988029
c11orf96	2.21041	0.00135229	0.00994923
Xetro.H01110	1.84907	0.00135294	0.00994935
Xetro.B02112	1.55156	0.00136815	0.010035
Xetro.D01369	1.7241	0.00136777	0.010035
Xetro.G00206	3.06329	0.00138279	0.010129
hal.2	1.51904	0.00139099	0.0101722
cyp2f1	1.70749	0.00140727	0.0102585
gngt1	1.63651	0.00140988	0.0102728
gria3	1.55747	0.00141814	0.010314
dock3	1.53551	0.00144441	0.0104571
cngb1	1.70678	0.00146161	0.0105672
egfl8	3.47219	0.00148055	0.0106749
sycp2l	1.17203	0.00148966	0.0107162
Xetro.B01290	3.10791	0.00148944	0.0107162
Xetro.D02440	2.22104	0.00151956	0.0108967
tcta	1.05936	0.0015212	0.0109036
Xetro.K00987	1.64302	0.00157425	0.0112229
Xetro.F01936	3.23945	0.00157925	0.0112531
Xetro.C00778	1.97218	0.00158708	0.0112941
cdhr1	1.94491	0.00158974	0.0113079
Xetro.D00974	1.21754	0.001592	0.0113138
trove2	1.11684	0.00163847	0.0116025
Xetro.A00451	2.79774	0.00165429	0.0116988
tatdn2	1.0467	0.00166143	0.0117441
fosl2	1.15718	0.00172187	0.0120519
acy1.1	1.80757	0.00173568	0.0121283
Xetro.C00638	1.09615	0.00173796	0.0121389
Xetro.F01785	1.89698	0.00176452	0.0122757
scly	1.18575	0.00178228	0.0123672
slc3a1	1.53413	0.00179145	0.0124026
tctex1d4	2.19259	0.00179987	0.0124281
hectd3	1.02552	0.00184999	0.0127032
gnpda1	1.05871	0.00187473	0.0128175
Xetro.B02429	2.86982	0.00187968	0.0128457
loc645177	1.64516	0.0018848	0.0128697
alpi.2	2.18755	0.00193189	0.0131573
tmem128	1.86527	0.00193811	0.0131883
Xetro.C00635	3.10877	0.00194769	0.0132421
Xetro.F01938	1.6729	0.00198701	0.0134748
Xetro.K05053	1.57685	0.00202754	0.0136794
scand3	1.77653	0.00203676	0.0137241
c18orf45	1.41114	0.00204933	0.0137722
Xetro.E00495	5.0209	0.00208263	0.0139325
Xetro.K04968	3.09445	0.00209094	0.0139822
tbr1	2.54075	0.00210674	0.0140559
nfkbie	1.24577	0.00211484	0.0140902
gzma	3.68681	0.00212203	0.0141246
Xetro.D01488	1.3627	0.00212766	0.0141561
Xetro.K00599	4.10462	0.00212979	0.0141591
Xetro.K01819	1.26672	0.0021494	0.0142828
rbl2	1.17245	0.0021559	0.0143081
Xetro.H00638	1.17538	0.00216638	0.0143475
Xetro.A01592	3.02134	0.00217681	0.0143903
vwf	1.11195	0.00220937	0.0145524
Xetro.A00781	1.21956	0.00229573	0.0150222
cmc1	1.02996	0.00230081	0.0150368
proc	3.30051	0.00235209	0.0152963
jak3	1.86361	0.00238244	0.0154493
cyp2e1	1.98975	0.00240296	0.0155379
Xetro.I01723	2.51178	0.0024137	0.0155946
treh	2.07	0.00241901	0.0156226
Xetro.B01186	2.18522	0.00245558	0.0158006
b4galnt2	2.50609	0.00246104	0.0158231
c6orf192	1.62495	0.00250374	0.016065
Xetro.K02265	1.37553	0.00256311	0.0163495
asb12	1.22396	0.00259989	0.0165415
Xetro.F01940	2.6826	0.00260455	0.0165644
Xetro.F01941	2.0823	0.00260714	0.0165662
Xetro.K01974	1.73179	0.00266973	0.0168573
Xetro.F01942	2.11937	0.00272988	0.0171687
slc16a6	1.33838	0.00273575	0.0171988
Xetro.E01639	1.35381	0.00274245	0.0172225
anpep	1.11352	0.00276023	0.017291
Xetro.K04174	1.93121	0.00278391	0.0173981
sp4	1.31265	0.0027937	0.0174318
Xetro.C02064	1.41701	0.00279995	0.0174639
Xetro.K03129	1.30714	0.00283634	0.0176492
pld6	1.00589	0.00285702	0.01775
c3ar1	3.14036	0.00291636	0.018055
tecpr1	1.00256	0.00293206	0.0181239
atp12a	1.02896	0.00294362	0.0181883
Xetro.C00130	1.82645	0.00294872	0.0182127
ttc9b	2.2482	0.00295961	0.0182657
klf4	1.66599	0.00305066	0.0187111
neurod2	3.40214	0.00313576	0.0191368
pygl	1.21375	0.00316437	0.0192669
prkar2b	1.66718	0.00323417	0.0195716
Xetro.G00312	1.27101	0.00328512	0.0198139
Xetro.K03275	2.89679	0.00328544	0.0198139
Xetro.K01972	2.37353	0.00330743	0.0199238
arl13a	1.08186	0.00335119	0.0201414
sncg	1.00368	0.00336606	0.0202002
rufy2	1.19688	0.00338916	0.0203004
ptchd3	2.30079	0.00342731	0.0204963
zpax	1.01356	0.00342834	0.0204963
znf81	1.92957	0.00345913	0.0206337
zar1	1.24001	0.00346864	0.0206672
Xetro.A02020	1.38584	0.00347739	0.0207037
Xetro.G00233	1.26036	0.00358931	0.0212029
cga	1.90455	0.00365176	0.0215317
eif2ak1	1.18347	0.00367434	0.0216487
mxra8	2.49588	0.00372226	0.021858
top1.2	1.22483	0.00374067	0.0219255
Xetro.C00124	2.56745	0.00380538	0.0222308
Xetro.K00612	1.34484	0.00383857	0.0224082
Xetro.C00489	2.23902	0.00389494	0.0226954
gmnc	2.03806	0.00395833	0.0229917
Xetro.I00493	1.05978	0.00398205	0.0231011
Xetro.K04650	2.8566	0.0041866	0.0240851
Xetro.F00689	2.24186	0.00422694	0.0242603
cetp	1.61085	0.00425756	0.0244136
uros	1.21027	0.0042887	0.0245655
hist2h2ab	2.24766	0.00431926	0.0247138
Xetro.H01882	1.15674	0.00432124	0.0247162
calcoco1	2.55101	0.004342	0.0247991
tgfbr3	1.10727	0.00434979	0.0248168
Xetro.K02194	1.42356	0.00452016	0.025568
fmo1	2.27029	0.00458322	0.0258234
Xetro.E00720	1.16743	0.00462012	0.0259851
Xetro.K00797	1.33271	0.00466377	0.0261841
slc25a47	1.26359	0.00468943	0.026291
Xetro.K04277	1.98408	0.00473566	0.0265033
Xetro.K01927	1.2898	0.0047871	0.0267534
fosl1	2.24971	0.00480779	0.0268312
Xetro.K04999	2.12073	0.00483135	0.0269343
Xetro.K00765	1.05246	0.0048584	0.0270414
nudt6	1.00825	0.00495809	0.027467
Xetro.K03714	1.90179	0.00496728	0.0275083
dnajb2	1.48589	0.00497166	0.0275133
cnr1	1.6193	0.00497745	0.0275257
Xetro.K01056	3.05506	0.00505435	0.027864
Xetro.C02045	2.06177	0.0051363	0.0282176
Xetro.C01913	1.85429	0.00516013	0.0283289
rnf169	1.02949	0.00517912	0.0284233
isoc1	1.14118	0.00525013	0.0286642
Xetro.F01680	3.06535	0.00528732	0.0287978
Xetro.K00220	1.91539	0.0052937	0.0288128
ccnb1ip1	2.72561	0.00531286	0.0288972
Xetro.K02887	1.22263	0.00539652	0.0292419
she	1.10431	0.00540813	0.0292748
rorb.2	1.57624	0.00541311	0.0292918
Xetro.B02243	3.64696	0.00542085	0.0293236
inpp5j	1.62202	0.00555702	0.0298533
mtcp1	2.30383	0.00567184	0.0303091
Xetro.A01311	3.04224	0.00570743	0.0304568
dcst2	1.68251	0.00572942	0.030555
slc7a2.1	1.01959	0.00586929	0.031123
fcrl4	1.94232	0.00596936	0.0315648
mcf2l2	3.04976	0.00600965	0.0317398
idua	1.66381	0.00611313	0.0321705
loc402377	1.6252	0.00611351	0.0321705
znf350	2.04575	0.0062394	0.0326919
znf33b	2.50514	0.00625073	0.0327296
Xetro.K04338	2.83806	0.00627318	0.0328363
wwox	1.01124	0.00631102	0.0330235
dusp8	1.04654	0.00636384	0.0332122
myo1h	1.5676	0.00636861	0.0332262
Xetro.I01028	2.16444	0.00637932	0.0332601
jun	1.0786	0.00646346	0.0336572
foxd4l1.2	2.91505	0.00652196	0.0339146
aox1	1.11379	0.00653869	0.0339905
cer1	1.29616	0.00656061	0.0340597
sebox	1.03525	0.00679594	0.0350748
znf469	1.02527	0.00697743	0.0357785
itgb3bp	1.00271	0.007047	0.0360536
hrasls	1.27792	0.00707524	0.0361514
cnga3	2.5752	0.00716444	0.0365014
Xetro.J00672	1.62108	0.0071761	0.036549
Xetro.H00538	1.43798	0.00736217	0.0373408
grhpr.2	1.34719	0.00758258	0.0382385
htr2b	1.73215	0.00759072	0.0382674
Xetro.K04718	2.93792	0.00768005	0.0386072
Xetro.I00604	2.0158	0.00774197	0.0388938
slc4a3	1.62209	0.00776852	0.0389902
erap1	1.42575	0.00787781	0.0394637
cpa6	2.51998	0.00789521	0.0394885
Xetro.G00875	2.91231	0.00801559	0.0399394
Xetro.K00792	1.01424	0.00808269	0.0401601
per2	1.02759	0.00821697	0.0406965
Xetro.B00239	2.00582	0.0082477	0.0407883
blvrb	1.22651	0.00836387	0.0412598
Xetro.B00812	1.59735	0.00839755	0.0413488
neurl3	1.99947	0.00841591	0.0414263
Xetro.K00896	1.00383	0.00842105	0.0414388
Xetro.J00033	1.06817	0.00853553	0.041924
Xetro.K00761	1.02048	0.00855413	0.0419894
Xetro.K00633	1.17972	0.00856852	0.042021
rasgrp4	1.78285	0.00866837	0.0424058
Xetro.J00924	2.07895	0.00866588	0.0424058
ptgis	1.43554	0.00867732	0.0424364
Xetro.K00622	2.66812	0.00873838	0.0426561
Xetro.K00249	2.16299	0.00875073	0.0426901
gda	2.79635	0.00877285	0.0427717
ahcyl1	1.0582	0.00878608	0.0427967
Xetro.A03148	1.37676	0.0088677	0.0430884
Xetro.D01892	2.07421	0.0091144	0.0439905
tmem120a	1.34203	0.00912097	0.0440088
Xetro.J00136	1.75138	0.00914226	0.0440981
foxh1.2	1.86151	0.00915081	0.0441259
nln	1.31292	0.00916346	0.0441735
cyp2c19	1.79037	0.00919408	0.0442942
Xetro.D00048	2.52753	0.00923832	0.0444533
c14orf28	1.38661	0.00928742	0.0446353
guca1a	2.76066	0.00930749	0.0446776
atp4b	2.83658	0.00947046	0.0452817
rpl3l	2.77739	0.00949307	0.0453761
Xetro.K00799	1.74333	0.0095471	0.0455794
uroc1	1.1079	0.00960017	0.0457334
ddx58	2.19265	0.00962298	0.0458175
Xetro.E01084	1.16937	0.00973613	0.0463145
ankub1	2.09104	0.00993096	0.0469876
dhrs12	1.1751	0.00994784	0.0470253
Xetro.E01080	1.21703	0.00995949	0.0470664
ihh	1.65088	0.00997212	0.047112
Xetro.K01591	1.23446	0.00997785	0.0471159
Xetro.C01666	1.63818	0.0100738	0.0474229
Xetro.D02290	2.01576	0.010088	0.0474488
alg1	1.15099	0.0101207	0.0475307
Xetro.I00912	1.4846	0.0102215	0.0479617
Xetro.K00304	2.26951	0.0103333	0.0483144
pcsk4	2.1218	0.0103597	0.0484235
Xetro.E00745	1.0786	0.0103835	0.0484922
Xetro.G01527	2.17006	0.0104923	0.0487988
Xetro.G01963	1.952	0.0105056	0.0488179
ppef2	2.05687	0.0105892	0.0491485
Xetro.K00636	1.19793	0.0111336	0.0511513
slitrk3	1.16684	0.0111657	0.0512838
Xetro.I00718	1.58567	0.0113598	0.0519495
kcnt1	1.78083	0.0115337	0.0524411
Xetro.C00878	1.20796	0.0115367	0.0524411
Xetro.E01529	2.15443	0.0115612	0.0525372
drd4	1.71145	0.0115934	0.0526625
klhl10	1.61143	0.0115961	0.0526625
loxl4	2.71449	0.0116039	0.0526711
Xetro.K01638	1.83211	0.0116229	0.0527257
cd3g	3.12323	0.012052	0.0542855
Xetro.K00618	1.10477	0.0120644	0.0543256
avd	1.25527	0.0120951	0.0544177
Xetro.G00178	1.76361	0.0121392	0.0545389
Xetro.K04067	2.90551	0.0121689	0.0546492
trex2	1.65409	0.0122164	0.0547599
Xetro.K04758	1.72887	0.012223	0.0547599
vwa1	2.07318	0.0122268	0.0547615
pde8b	1.04754	0.0124643	0.0556053
Xetro.I00391	1.10982	0.012545	0.0558866
Xetro.I01185	2.54289	0.0126513	0.0562655
pcdha13	1.61861	0.0127135	0.0564157
Xetro.G01211	2.50228	0.0128055	0.0567443
hist1h2aj	1.39142	0.0128093	0.0567452
adamts5	1.35419	0.012857	0.0568772
Xetro.G01204	2.81377	0.0128659	0.0569007
tk1	1.78569	0.0128736	0.0569066
Xetro.B02242	3.14578	0.0129674	0.0572379
Xetro.K01074	3.24138	0.0131319	0.0577868
Xetro.G01016	2.08792	0.0132423	0.0580793
kcnc2	1.52705	0.01333	0.0583364
c5orf4	2.46961	0.0133606	0.0584466
c20orf72	1.46511	0.0133697	0.05846
znf470	1.97116	0.0134705	0.0587228
Xetro.J00229	1.64064	0.013615	0.0592711
pafah2	1.12414	0.0136505	0.0593932
atxn1	2.21349	0.0136593	0.059415
Xetro.K02749	1.20704	0.0136922	0.0594928
Xetro.K03877	1.81558	0.0136873	0.0594928
Xetro.C01808	1.52501	0.0137038	0.0595271
gmip	2.94712	0.0138059	0.0598559
Xetro.B01119	1.84044	0.0138332	0.0599404
pskh2	1.02078	0.0144357	0.061993
fpgt	1.62458	0.0145189	0.062266
Xetro.D00468	1.3652	0.0145435	0.0623282
adam21	2.31828	0.0147917	0.0630947
c9orf95	1.57406	0.0148535	0.0632399
ccl25	2.16976	0.0149681	0.0636072
Xetro.G00486	3.10458	0.0149821	0.0636219
kctd12	1.00319	0.0149892	0.0636289
Xetro.D01568	1.93001	0.0151386	0.0641219
Xetro.K03865	2.26475	0.0151701	0.0641905
kiaa1239	2.22505	0.0156066	0.0656581
mcoln2	1.42166	0.0156621	0.0657981
Xetro.K02750	1.07187	0.0158439	0.0664562
aoc2	2.03405	0.0159614	0.066808
abca2	1.13878	0.0159992	0.0669129
sgk196	1.77694	0.0161469	0.0673707
Xetro.E01296	1.36063	0.0162659	0.0678317
Xetro.I01412	2.14812	0.0165053	0.0685543
Xetro.I02033	1.41202	0.0165363	0.0686342
Xetro.A01274	1.0069	0.0165987	0.0688574
Xetro.K03286	1.42442	0.0166042	0.068862
Xetro.H00075	1.00159	0.0166498	0.0689788
clpb	1.04061	0.0166903	0.0691288
Xetro.E00886	2.20857	0.0167223	0.0692069
Xetro.E00875	1.7144	0.0170537	0.0703214
Xetro.K01097	2.05785	0.0172057	0.0708562
Xetro.B02440	1.00513	0.0173515	0.0713086
Xetro.A00700	1.2654	0.0174235	0.0715118
Xetro.C00446	1.21849	0.0174679	0.0716384
Xetro.K05031	1.71363	0.0176077	0.0720996
Xetro.C00724	1.155	0.017691	0.0723662
post	1.07599	0.0177502	0.0725751
Xetro.G01401	3.26361	0.0177747	0.0726336
fbxo47	2.07637	0.0180106	0.0733687
Xetro.H01690	1.98113	0.018165	0.073829
actn2	1.90641	0.0182881	0.074177
Xetro.K01055	2.09757	0.0183681	0.0744254
Xetro.K05211	2.1616	0.0184854	0.0748049
mettl12	1.74147	0.018497	0.0748329
efcab8	1.88264	0.0185347	0.0749529
tshb	2.35758	0.0186976	0.0754133
Xetro.C00019	1.7021	0.018767	0.0756742
cdnf	1.51688	0.0188415	0.0759167
Xetro.K02752	1.09164	0.0189973	0.0764274
crybb3	1.77202	0.0190535	0.0765764
abcb1	1.2392	0.0192802	0.0771822
bet1	3.70777	0.0192822	0.0771822
ctgfl	2.24315	0.0192733	0.0771822
pms1	1.15034	0.0195699	0.0780383
Xetro.K03000	2.04028	0.0202487	0.0803157
pkd1l1	1.16053	0.0204886	0.0811042
Xetro.K03284	1.11747	0.0206217	0.0815355
sftpc	2.12874	0.0206699	0.0816647
slc6a8	1.48136	0.0207199	0.0817606
skap1	1.00259	0.0208761	0.0822315
Xetro.E01126	1.36247	0.0211209	0.0828891
epor	2.29834	0.0213475	0.083592
Xetro.I01134	1.90815	0.0213855	0.0836997
Xetro.I01277	2.39605	0.0215521	0.0842369
Xetro.H01350	1.87107	0.0216079	0.0844033
Xetro.F01976	1.02467	0.0216688	0.0846204
Xetro.I01219	1.29394	0.0217794	0.0848854
Xetro.J00594	1.69101	0.0218378	0.0850918
lck	1.30403	0.022187	0.0861981
Xetro.K01968	1.84593	0.0222011	0.086232
Xetro.D02293	1.03403	0.0222176	0.0862537
zfp36l2.1	2.28711	0.0223759	0.0866772
hmx2	1.40921	0.0225484	0.087239
rras2	1.09308	0.0226896	0.0876355
crisp2	1.83059	0.0228018	0.0879172
Xetro.K02618	1.77807	0.022983	0.088467
ca5b	1.08298	0.0231016	0.0888622
fars2	1.32132	0.023614	0.0903573
Xetro.E01061	1.86261	0.0237296	0.0905712
epsti1	1.46205	0.023964	0.0911588
Xetro.K03431	1.41281	0.0239629	0.0911588
bcl7c	1.40538	0.0240278	0.0913232
enpp6	2.1793	0.0242702	0.0919922
guca1c	1.39159	0.0242678	0.0919922
Xetro.K00715	1.67054	0.0246329	0.0929892
Xetro.K02939	2.64688	0.0247406	0.0932636
oc90	2.59677	0.0248629	0.0934347
Xetro.K00712	1.83497	0.0253678	0.0947928
Xetro.G01791	1.3141	0.0255358	0.0951957
c1qtnf2	1.87032	0.0257645	0.0956667
tgm5	2.11596	0.0258092	0.0957238
Xetro.A02207	2.40908	0.0258668	0.0958443
Xetro.E00872	2.32907	0.0260946	0.0964855
acan	2.1195	0.0263101	0.0970107
stat3.2	1.15201	0.0263061	0.0970107
Xetro.A00499	1.47584	0.0263425	0.097085
Xetro.H00007	2.40268	0.0264248	0.0972979
nit1	1.32497	0.0268441	0.0983168
c15orf61	1.41482	0.0268938	0.0984369
fmo3	2.66471	0.0271296	0.099065
Xetro.H00503	1.22618	0.027178	0.0991731
Gene	log2FoldChange	pvalue	padj
DeJong et al. Supplemental Table 4. Increased Gene Expression, stage 15
