## Supplemental Table 5. All changes in Gene Expression, stage 10 for "The atypical RNA-binding protein TAF15 regulates dorsoanterior neural development through diverse mechanisms in *Xenopus tropicalis*"

### Sheet: Sheet1
DeJong et al. Supplemental Table 5. All changes in Gene Expression, stage 10
Gene	baseMean	log2FoldChange	pvalue	padj
rpn2	1789.19	-3.69537	2.61769e-112	3.48597e-108
prc1.2	1024.72	2.16125	9.00834e-26	5.9982e-22
alpl	503.15	-2.99883	1.12519e-20	4.99471e-17
arhgap11a.2	235.394	2.08376	1.26598e-16	4.21476e-13
lonrf3	2131.39	4.07259	6.87099e-16	1.83002e-12
hmg20a	645.88	-1.77822	4.85842e-15	1.07833e-11
degs1	1577.5	1.43351	2.00549e-14	3.8153e-11
itga5	2469.22	1.24046	3.21972e-14	5.12173e-11
snai1	6113.17	1.17851	3.46141e-14	5.12173e-11
Xetro.A02968	102.331	2.61328	1.24752e-11	1.66132e-08
jph1	341.903	1.30687	3.57041e-11	4.32247e-08
zfyve21	367.348	-1.37145	4.43105e-11	4.91736e-08
slc25a28	1338.32	1.67668	1.12304e-10	1.15042e-07
eif2b3	369.594	-1.37519	5.47394e-10	5.20689e-07
arv1	75.5542	-1.4302	3.1079e-09	2.75919e-06
psmb7	925.537	-1.71683	1.02527e-08	8.53347e-06
ctdsp2	3426.94	-0.512234	1.2732e-08	9.97362e-06
c2orf44	522.239	1.44892	1.58061e-08	1.16939e-05
cep85	704.946	-0.860765	1.80476e-08	1.2017e-05
pitpnb.2	369.129	-1.46223	1.72046e-08	1.2017e-05
hiat1	948.201	-1.04383	3.0373e-08	1.92608e-05
nusap1	674.198	-0.720321	8.3407e-08	5.04878e-05
micu1	274.821	-1.11812	8.97445e-08	5.05278e-05
slc27a2	95.4001	-1.8549	9.48557e-08	5.05278e-05
ppl	1917.19	-2.73186	9.17392e-08	5.05278e-05
rbm20	1327.42	-1.88134	9.86871e-08	5.05468e-05
Xetro.A00232	60.8986	-2.32887	2.21992e-07	0.000109492
fos	77.3546	1.29646	2.44179e-07	0.000116134
cyb561	1026.96	4.37503	2.82915e-07	0.000129916
smn2	729.232	-1.08409	3.8829e-07	0.000172362
fscn1	3606.25	-1.07042	4.05573e-07	0.000174227
mras	257.49	-0.776132	5.04683e-07	0.000192025
aco2	370.638	-0.848354	4.70408e-07	0.000192025
ppp6r3	2713.56	-0.913991	4.91271e-07	0.000192025
Xetro.C00142	927.379	-1.64111	4.84861e-07	0.000192025
stard8	1017.87	0.669988	5.47392e-07	0.000202489
figla	43.1577	-1.80833	6.10399e-07	0.000219694
kiaa1191	671.391	-0.930421	9.16246e-07	0.000321096
foxi1	647.113	-2.74092	1.04929e-06	0.000358291
ifrd1	923.7	2.14907	1.33785e-06	0.000445405
degs3	982.731	-1.98203	1.77913e-06	0.000577872
arl5c	2369.25	0.804366	1.87772e-06	0.000595372
creb1	1485.88	-0.817762	1.9705e-06	0.000610259
sort1	454.056	1.23867	2.04629e-06	0.000612842
Xetro.K00276	1018.64	-1.78106	2.07088e-06	0.000612842
kcnk5	552.914	-1.11453	2.18541e-06	0.000632677
Xetro.E01322	384.324	2.3283	2.63716e-06	0.000747214
sh3d21	342.343	-2.25795	2.80776e-06	0.000778979
Xetro.A00137	57.0243	5.03673	3.14766e-06	0.000838347
fam195a	216.017	0.953907	3.12415e-06	0.000838347
Xetro.F01743	24.8862	2.05165	3.3196e-06	0.000866806
calr	17759.6	-0.74227	3.66897e-06	0.00093642
prmt3	376.53	-1.23838	3.72684e-06	0.00093642
c1orf93	1543.5	1.37482	3.98489e-06	0.000949902
mespa	314.107	1.09226	3.99448e-06	0.000949902
foxh1	2178.31	0.893149	3.86479e-06	0.000949902
plekhm1	332.742	0.957475	4.35818e-06	0.000983692
tia1	2829.44	-0.553619	4.26036e-06	0.000983692
ngfr	7088.8	-0.700393	4.33964e-06	0.000983692
flna	7066.87	0.840218	5.21364e-06	0.00115717
rbm23	267.894	-1.2299	5.3495e-06	0.00116786
got2	960.23	0.999946	6.10762e-06	0.00131186
tspan7	510.859	0.970295	6.68299e-06	0.00141266
agr2	2210.75	2.06801	6.7907e-06	0.001413
cyb5b	619.098	-0.625957	7.74366e-06	0.0015865
Xetro.D00228	533.299	-1.83571	7.91465e-06	0.00159696
dbn1	1538.92	-0.489706	8.37793e-06	0.00166521
aldoa	2244.15	-0.765272	8.86179e-06	0.00173548
dlx3	694.013	-1.97697	1.17482e-05	0.0022674
klhl7	1335.42	0.632514	1.48572e-05	0.00282648
gpbp1	579.78	0.990633	1.90328e-05	0.00356985
pabpn1l	125.055	-1.21967	1.98439e-05	0.00367029
tnik	433.302	0.94812	2.14991e-05	0.00392197
rhou	1137.67	-0.638305	2.22923e-05	0.0040117
mrps15	517.183	1.10156	2.35496e-05	0.00418146
alg5	410.369	-1.06197	2.54994e-05	0.00446811
acpl2	564.932	1.02814	2.82e-05	0.00487713
capza2	1843.88	-0.643591	2.85846e-05	0.00488027
poldip2	450.65	0.965624	3.37246e-05	0.00541098
sppl3	2204.95	-0.483345	3.27408e-05	0.00541098
ndufaf4	233.323	-0.937412	3.33617e-05	0.00541098
cct3	1174.72	-1.14058	3.33465e-05	0.00541098
has-rs	1322.95	-1.70571	3.2145e-05	0.00541098
cygb	1925.55	-1.57524	3.69919e-05	0.00586454
prkcsh	618.19	0.744259	4.17214e-05	0.00653651
2016-03-07	2125.36	0.719147	4.62898e-05	0.00708553
dbf4b	1058.75	0.475451	4.62419e-05	0.00708553
cdk5	150.333	-1.17814	4.74372e-05	0.00717865
atpaf2	263.731	-0.980769	5.05343e-05	0.00756141
frat1	1182.99	0.924372	5.21338e-05	0.00771407
rfng	627.898	0.645817	5.37207e-05	0.00786153
Xetro.K00823	95.7575	1.14171	5.66106e-05	0.00805068
sun1	679.172	0.988473	5.68269e-05	0.00805068
cenpl	716.584	0.611213	5.58366e-05	0.00805068
ptma	13841.6	-0.620103	5.95547e-05	0.00832203
gps2	138.827	-1.22582	5.99921e-05	0.00832203
pcyox1	583.089	-0.574513	6.49578e-05	0.00887293
rab4b	343.172	-0.751613	6.5296e-05	0.00887293
Xetro.A03025	987.859	1.34042	6.91902e-05	0.00930712
c19orf53	328.561	-1.52488	7.23134e-05	0.00962998
Xetro.D00695	406.806	0.750218	7.71038e-05	0.00998357
scaf8	2024.84	-0.802889	7.72177e-05	0.00998357
slc13a4	1277.55	-1.25547	7.66038e-05	0.00998357
wdr47	165.22	1.01679	8.23157e-05	0.0105256
ubr4	1746.83	-0.842772	8.37668e-05	0.0105256
myt1	1498.14	-1.97872	8.37813e-05	0.0105256
atg4a	110.388	1.08088	8.55954e-05	0.010653
arrdc2	121.884	0.992249	8.73824e-05	0.0107747
brd2	3724.59	1.07196	9.51127e-05	0.0112879
rcbtb1	609.352	0.963853	9.57819e-05	0.0112879
kiaa1715	555.401	0.782027	9.51882e-05	0.0112879
zc3h6	755.127	-0.964035	9.33541e-05	0.0112879
Xetro.G01392	184.751	-1.31529	9.36427e-05	0.0112879
Xetro.K02408	85.3941	-1.2681	0.0001031	0.0120437
Xetro.A01198	2327.81	-0.578614	0.000104926	0.0120457
dlc	2211.86	-1.58938	0.000104422	0.0120457
nkiras1	35.4839	-1.35853	0.000106255	0.012094
cdc37	1050.75	-0.741472	0.000107517	0.0121339
ndor1	202.831	-0.812254	0.000111519	0.0124798
pif1	230.79	1.51909	0.000114633	0.0126163
dmrta2	181.59	1.48383	0.000114245	0.0126163
mff	662.426	-0.500512	0.000118702	0.0128517
vamp7	241.439	-0.809607	0.000118533	0.0128517
loc388630	470.917	-0.831668	0.000122762	0.0131841
cpne3	1044.54	-1.46767	0.000131427	0.0140017
fancd2	71.416	1.24026	0.000134469	0.0142121
tnfrsf21	175.134	-1.41811	0.000135699	0.0142292
trim29	4667.03	1.1137	0.000139701	0.0144217
Xetro.K05203	456.843	-0.914469	0.000139234	0.0144217
pvrl4	201.799	-1.51339	0.000149876	0.0153531
sox21	696.739	-0.816473	0.000154402	0.015696
arhgef5	326.449	-0.90742	0.000155904	0.0157286
fgfr4	5681.39	0.848463	0.000164731	0.0161984
c15orf39	1282.75	-0.644811	0.000165426	0.0161984
txndc9	535.509	-1.11141	0.000164999	0.0161984
gapdh	7358.01	-1.20562	0.000163402	0.0161984
Xetro.A00693	690.116	-1.11024	0.000169031	0.0164306
cpsf7	2735.61	0.483594	0.000174564	0.0168454
foxn3	1921.91	0.63442	0.000176026	0.0168643
prnp	171.365	1.36989	0.000180804	0.0171983
mttp.2	68.4837	-0.996628	0.000182331	0.0172206
btg4	169.921	1.80176	0.000186192	0.017392
pqlc3	162.51	-0.771205	0.000186758	0.017392
rad51ap1	535.426	0.642928	0.000190051	0.0175156
nol6	1167.09	-1.09209	0.000190715	0.0175156
c5	1467.93	-2.03561	0.000199454	0.0181927
nup35	3222.09	0.812502	0.000213339	0.0193268
chad	120.516	2.98195	0.000214939	0.0193401
cdc6	8687.6	0.696418	0.000216641	0.0193625
Xetro.A00691	42.1556	-1.60875	0.000219711	0.0195059
tgds	135.844	-0.943438	0.000221506	0.0195351
camk4	42.2335	-3.69329	0.000224101	0.0196339
znf385b	34.4483	1.46176	0.000240386	0.020923
nfe2l1	776.484	0.760834	0.000243839	0.0210857
mat2a	4265.75	-0.594928	0.000245497	0.0210921
hdac3	457.022	-0.746651	0.000255471	0.0218084
chd8	2609.97	-0.696924	0.000267883	0.0227223
nin	874.33	0.769027	0.000274175	0.0231088
etv6	722.808	-0.761224	0.000290863	0.0243612
sdhd	321.744	0.710026	0.000300628	0.0248818
c21orf2	47.5456	-1.53203	0.000300816	0.0248818
rrm2.2	9204.97	1.02896	0.000312588	0.0256959
gns	1064.06	-0.769804	0.000320325	0.0261704
c5orf24	67.5209	1.16431	0.0003226	0.0261955
elavl3	1416.54	-0.99705	0.000345552	0.0278892
cdk5r1	308.756	-1.89432	0.000360908	0.0289531
lpin2	536.435	-0.975795	0.000363996	0.029026
lig1	469.823	-0.822603	0.00037242	0.0292304
dars	414.448	-0.860535	0.000373145	0.0292304
erbb3	343.404	-1.08528	0.000372241	0.0292304
cir1	505.034	-0.707584	0.00042822	0.0333486
slco4c1	439.702	-1.38063	0.000431377	0.0333991
aspg	1415.36	-0.54335	0.000439337	0.0338188
adh5	172.736	-1.23705	0.00044608	0.0341405
emb	311.005	-1.45838	0.000451513	0.0343588
fuk	163.719	-1.26199	0.000460657	0.0348555
Xetro.D01070	1458.65	-1.64067	0.000463436	0.0348677
arhgef40	500.568	1.09791	0.000479589	0.0356798
nexn	852.628	-1.30726	0.000477238	0.0356798
nfil3	221.399	1.2554	0.000485368	0.0359091
hnrnpk	33452	-0.548411	0.000506939	0.0368902
ikbip	386.315	-0.562092	0.000502109	0.0368902
nr2e1	59.3747	-1.79254	0.000505533	0.0368902
rad17	402.703	0.671222	0.000522083	0.0377858
snai2	899.76	1.13702	0.000529087	0.0380857
sephs1	458.306	-0.686281	0.00055444	0.0396961
gata2	4319.36	0.603143	0.000568492	0.0402692
cyb5r4	217.158	-0.701551	0.000565898	0.0402692
adam19	17.7969	3.83846	0.000571588	0.0402743
Xetro.E00064	1314.09	-0.779531	0.000576294	0.0403921
Xetro.D01520	59.1441	-1.95626	0.000586616	0.0407777
Xetro.K00728	628.553	-2.44446	0.000587918	0.0407777
bloc1s1	124.576	1.19178	0.000613959	0.0423631
ankrd39	147.839	-1.16715	0.000636897	0.0437194
Xetro.A02927	1252.94	0.437382	0.00064037	0.0437323
lmnb3	1502.22	0.786533	0.000670703	0.0455702
golph3	993.222	0.618534	0.000677587	0.0458042
baz1a	1232.46	0.677821	0.000684416	0.0460322
timp3	174.566	0.836996	0.000693658	0.0464193
bcs1l	239.965	-1.49835	0.000704053	0.0468794
atf6b	257.226	0.740955	0.000708488	0.04694
tyk2	1512.47	0.488125	0.000713969	0.0470689
ttl	359.118	0.635483	0.000723098	0.0474359
tmod3	1688.55	-0.576859	0.000733866	0.0479064
rbbp4	2675.74	0.657467	0.000738832	0.0479953
Xetro.K03038	70.4889	1.0379	0.000744609	0.0481357
sdad1	943.356	0.421298	0.000762375	0.0490461
ninj1	52.7112	-2.95411	0.0007752	0.0496314
afg3l1p	212.88	0.706681	0.000793092	0.050534
gne	918.549	0.508447	0.000817398	0.0518347
Xetro.K00726	319.241	-1.36262	0.000828014	0.052259
gtf3a	568.294	0.740738	0.000845084	0.0530817
polrmt	416.206	-0.647663	0.000849019	0.0530817
hoxb6	323.386	2.06006	0.000853104	0.0530878
tmeff1	436.771	-1.0066	0.000869039	0.0538279
hvcn1	49.603	1.13175	0.000883036	0.0544417
pias2	142.363	-0.855187	0.000888199	0.0545076
cse1l	790.675	-0.567204	0.000895582	0.0547085
cd276	210.216	-1.18486	0.00090204	0.0548514
gpi	521.09	0.587147	0.000913214	0.0550284
pcolce2	485.63	-0.932477	0.000911399	0.0550284
mcoln1	1431.61	-0.528848	0.000918334	0.0550876
fam195b	1141.06	0.583438	0.000923316	0.0551381
poll	329.144	0.655102	0.000940674	0.0559239
Xetro.K01092	222.756	1.04324	0.000959448	0.0567865
lamp2	441.347	0.631374	0.00100297	0.0588394
Xetro.D01561	134.413	-0.607068	0.00100139	0.0588394
Xetro.A00692	64.3	-1.21256	0.00101527	0.0592999
uchl5	240.948	-0.884479	0.00104528	0.0607862
kbtbd10	1633.82	1.08843	0.00107944	0.0624996
slc35a1	326.276	-0.908983	0.00111603	0.0640612
st3gal1	778.295	-1.6919	0.00111434	0.0640612
stard3	818.851	0.55693	0.00113115	0.0646505
fez2	296.348	-0.804656	0.00113834	0.0647834
c14orf43	910.656	0.909783	0.00115833	0.0650863
Xetro.I00996	379.121	0.721566	0.00115611	0.0650863
cdk1	888.456	0.67794	0.00114917	0.0650863
Xetro.H00044	211.947	0.728975	0.00117659	0.0652858
rhbdd2	2005.71	0.567084	0.00117045	0.0652858
Xetro.A01936	1017.13	-1.64016	0.00117482	0.0652858
kiaa1324	831.893	-0.909203	0.00118192	0.0653095
s100pbp	278.838	0.655737	0.00121019	0.0665956
tdgf1	1593.78	1.13492	0.00122786	0.0672898
slc2a2	2870.02	-0.709587	0.00130121	0.0710171
znf329	343.412	1.04391	0.00131657	0.0715621
Xetro.G00737	22.5834	2.03662	0.00133964	0.0725203
gins3	114.719	-1.25565	0.00135398	0.0729996
rasl11a	70.0449	2.55321	0.00140911	0.0756658
klf10	546.356	0.874338	0.00143548	0.0764652
egflam	1120.07	-1.42898	0.00143419	0.0764652
tcp1	4081.28	0.574924	0.00144276	0.0765468
enoph1	247.272	0.721695	0.00146915	0.0776376
kiaa1432	420.277	-0.868713	0.00149269	0.07857
ndufab1	961.411	0.815573	0.00150176	0.0786619
mov10l1	379.706	0.728744	0.00150625	0.0786619
wdr36	1800.88	-0.481867	0.00152179	0.0789902
galnt5	317.931	-1.26701	0.0015244	0.0789902
cep57	444.201	0.63342	0.00155361	0.0798821
Xetro.K03754	163.38	-0.684787	0.00154838	0.0798821
e2f7	2495.65	-0.904387	0.00160405	0.0821583
atp11c	1103.56	-0.615854	0.00164182	0.0837703
plxnb3	444.57	0.818572	0.00171744	0.0872944
cdc25b	3505.31	-0.559509	0.00175449	0.0888386
sik1	167.011	-0.695054	0.00176891	0.089133
atp10d	772.047	-0.983938	0.00177369	0.089133
plrg1	3653.68	-0.613411	0.001794	0.0898147
dusp28	26.3771	1.45638	0.00181268	0.0900726
nup98	7172.6	0.531063	0.00181944	0.0900726
smg5	767.491	-0.703677	0.00181101	0.0900726
abhd6	54.1956	1.04036	0.00184893	0.090857
ahsa1	738.976	-0.757046	0.00184241	0.090857
smcr7l	2196.06	0.394296	0.00187609	0.0918524
eef1b2	1957.59	0.854179	0.00188905	0.0921485
Xetro.G01922	461.551	-0.584485	0.00191208	0.0925064
rufy3	517.742	-0.783685	0.00190397	0.0925064
wnt8a	1047	-0.905534	0.00192413	0.0925064
caskin2	571.364	-1.0066	0.00192418	0.0925064
tp63	1754.98	-1.01479	0.0019369	0.0927833
xkr9	172.613	-1.0056	0.00195579	0.093352
insm1	417.557	-1.01755	0.00197776	0.0940639
lrp5	566.287	0.467799	0.00198971	0.0942952
eps8l1	1063.72	0.803503	0.0020183	0.0949742
Xetro.K03335	326.352	0.668634	0.0020174	0.0949742
cdh26	743.177	-0.913838	0.00203205	0.0952844
yeats2	1155.04	-0.398584	0.00206431	0.0964577
rfc2	434.485	-0.856508	0.00211124	0.0983056
tfap4	2661.96	0.658045	0.00211994	0.0983665
prpsap1	214.698	-1.09096	0.0021403	0.0989668
Xetro.D02419	1694.78	1.13637	0.00214985	0.0990641
tab3	797.137	0.605805	0.00215775	0.0990853
map2k6	2966.17	-0.520572	0.00217277	0.0994324
Xetro.J00595	71.7719	-1.74616	0.00218092	0.0994632
Gene	baseMean	log2FoldChange	pvalue	padj
DeJong et al. Supplemental Table 5. All changes in Gene Expression, stage 10
